# Glycine betaine-mediated transcriptional stimulation links its catabolism and vitamin B12 biosynthesis in *Rhizobiaceae*

**DOI:** 10.64898/2026.09.15.751800

**Authors:** Christian Rauch, Tamara Hoffmann, Marcel Wagner, Pornsri Charoenpanich, Jutta Gade, Fiona Ullmann, Konstantin Schneider, Hartwig Schröder, Oskar Zelder, Anke Becker

## Abstract

Glycine betaine (GB) is a trimethylated ammonium compound widely used as a compatible solute, and serves as a carbon, nitrogen, and methyl group source in many members of the *Rhizobiaceae*. GB is critical for high-level vitamin B₁₂ production, a cofactor synthesized exclusively by microorganisms. Vitamin B_12_ formation requires multiple methylation steps. In the industrial vitamin B_12_ production strain *Pseudomonas denitrificans*, GB has been shown to serve as a methyl group donor through its successive demethylation to glycine and to provide the carbon backbone for the universal porphyrin precursor 5-aminolevulinic acid. Moreover, previous proteomics studies have revealed increased levels of vitamin B₁₂ biosynthetic enzymes in the presence of GB. However, it has remained unclear at what level of gene expression this regulation occurs. Here, using promoter-reporter fusions in the vitamin B₁₂ overproducer *Ensifer adhaerens* LU2703 and in the low-producer *Sinorhizobium meliloti* 102F34, we demonstrate that GB activates promoters of both its own catabolic pathway and of major *cob* operons. Two of these operons encode the complete set of *S*-adenosylmethionine-dependent methyltransferases required for corrin ring biosynthesis, the foundational, rate-limiting stage in vitamin B_12_ production. Stimulation of *cobE* and *cobH* promoters as well as vitamin B₁₂ production yields followed sigmoidal dose-response curves with saturation in a similar concentration range, suggesting a tight coupling between GB supply and biosynthetic output. Our findings uncover a novel regulatory layer in vitamin B₁₂ biosynthesis and provide promoter-probe set-ups for further exploration of GB-mediated transcriptional control.
