## Supplemental Table S1 for "Glycine betaine-mediated transcriptional stimulation links its catabolism and vitamin B12 biosynthesis in *Rhizobiaceae*"

### Sheet: TableS1
Table S1: Comparison of protein sequences involved in the uptake, synthesis and catabolism of glycine betaine and the synthesis of vitamin B12 between S. meliloti 102F34 and E. adhaerens LU2703.
Protein sequences were identified by using S. meliloti sequences as queries against a database constructed from E. adhaerens translated ORFs in a BLASTp search.Values from the comparison arise from the same search results.
Protein information						S. meliloti			E. adhaerens			Comparison
Function/Module		Protein	Protein/Enzyme Name	EC	Gene Symbol	Gene	Protein sequence	Length (aa)	Gene	Protein sequence	Length (aa)	Percent Identity	e value	bitscore	alignment length
GB-related proteins	GB/cholin import	BetS	Choline-glycine betaine transporter induced by an osmotic shock	-	betS	SMb20333	MQNRVVSCRFTGSTARRATMPEGIRGRSHILFLVPLSRAESVGRLHQVQRFKVNLPVFVGSVAVIALFVGIGVIAPKRAESIFSGMQTAILSGFGWLYLLSVAVFLFSMLFLAFSRYGELKLGPDDSEPEFRYLSWIAMLFAAGMGIGLMYFAVGEPMTHFASPPEAEPLTIAAQREAMSVTFFHWGVHAWAIYSVVGLSLAYFGYRYNLPLTVRSGLYPLLKEGIHGPIGHVVDIFAICGTMFGLATSLGFGVLQINSGLNYLLGIPQSIYVQLLLVTVVTAIATISVVTGVEKGVRILSETNLFLAVLLMLFVLVVGPTGTLMRDFVQNIGLYLDSLVLRTFNIYAYEPRPWIDSWTLFYWAWWISWSPFVGMFIARISRGRTVREFVTAVLFVPAM…	706	MBHDPP_00711	MDVAALTFLALALPFVAALLAPLLTRLLGHNAAWVLALFPLAIVLHFIRFWPEVAKGEVVTGGYAWIPSFNVSFSWLIDGLSLTFVLLIAGIGALIVLYSGGYLKGHPQQGRFFSFILMFMGSMLGVVVSDSFLMLFVFWELTSITSFLLIGFDHSREAARRAALQALVVTGGGGLFLLAGLLIIWNVSGVTQLSLLSAFGPEMRESPFYLAALLLVLGGAFTKSAQFPFHFWLPNAMEAPTPVSAYLHSATMVKAGVYLLMRLNPVLGGTPEWQILLPLFGGATLVIGAALACRQTDLKLMLAYTTMASLGLLVMLTGLGAPHAIEAAVLYLVAHSLFKGALFMVAGIIDHETGTRDATRLGGLRSAMPLTFVIALAAAFSMGGLFPFFGFIAKEEIY…	786	23.741	1.5	29.6	139
		PrbA	ABC transporter, periplasmic solute-binding protein, mediates the uptake of proline betaine at both high and low osmolarities	-	prbA	SMc01642	MSDYKDYLARQVMLGKMNRREFLGRAAALGIAASTANTLFASSAAAQEPKRGGHLKLGLEGAAATDSRDPAKALSQFMFVVGRNWGDMLVESHPTTGEPVPALAESWEPSADAATWTFTIRKGVKFHDGKELTIDDVIKTLQRHTDEKSESGALGVMKSIKEIKADGDKLVLTLTEGNADLPLLLTDYHLIIQPNGGTDNPDAMIGTGPYKVASFEPGVRATFERNADDWRTDRGYVDSVELIAMNDATARIAALSSGQVHFINRVDPKTVNLLKKAPTVEILNTSGRGHYVFIMHCNTAPFDNNDLRMALKYAMDRETLVQRILGGYGKVGNDFPINDTYALFPEGIEQRAYDPDKAAFHYKKSGHSGPVLLRTSDVAFPGAVDAAVLYQASAKKAGI…	529	MBHDPP_02311	MSDYKDYLTRQVMLGKMNRREFLGRAAAAGILASTAGTLFATSAAAQEPKRGGHLKLGLEGAAATDSKDPAKALSQFMFVVGRNWGDMLVESHPTTGAPVPALAESWEPSTDASTWTFTIRKGVKFHDGKELTLDDVIKTLQRHTDEKSESGALGVMKSIKEIKADGDKLVLVLTEGNADLPLLLTDYHLIIQPGGGIDKPDAMIGTGPFKVTSFEAGVRATFEKNADDWRTDRGYVDSVELIAMNDATARIAALSSGQVHYINRVDPKTVNLLKKAPTVEILNTSGRGHYVFIMHCNTAPFDNNDLRMALKYSMDRETMVQRILGGYGKVGNDFPINDTYALFPEGIEQRAYDPDKAAFHYKKSGHSGPVLLRTSDVAFPGAVDAAVLYQESAKKAGI…	529	95.085	0	1049	529
		-	Putative glycine-betaine and choline ABC transporter, periplasmic solute-binding component	-	-	SMc02344	MSTSARDRLIVGLDLPTVTEAEKIVSTLGEEVLFYKIGYQLAFAGGLDFARDLAASGKQVFLDMKLLDIDNTVAKGVENIVKMGVSMLTLHAYPKAMKSAVEAARGSNLCLLGVTVLTSMDEQDVIDAGYEYDPHSLVLRRAEQARAAGMGGIVCSAEEAAAVRKIIGGDMALVTPGIRPAGAEKGDQKRVMTPADALRAGSSHLVVGRPIVAAPDPLAASRAILAEMESALSR	234	MBHDPP_03808	MTETARDRLIVGLDLPTIADAEKIVSTLGNDVSFYKIGYQLVFAGGLEFARDLAKSGKNVFLDMKLLDIDNTVAKGVENIAKMGMSMLTLHAYPKAMKAAVEAAKGSDLCLLGVTVLTSMDEQDVIDAGYEYDPHTLVLRRAEQARAAGMGGIVCSAEESAAVRKIIGPDMALVTPGIRPAGADKGDQKRVMTPSEALKAGSSHLVVARPIVAAAEPLAAARAILAEMNGALAR	234	86.325	4.8e-142	394	234
		ChoX	Choline ABC transporter, periplasmic solute-binding component	-	choX	SMc02737	MIRTLSLKFMLAGAVCMATLTAGSAFAAEPESCGTVRFSDVGWTDITATTATATTILEALGYETDVKVLSVPVTYTSLKNKDIDVFLGNWMPTMEADIAPYREDKSVETVRENLAGAKYTLATNAKGAELGIKDFKDIAAHKDELDGKIYGIEPGNDGNRLIIDMVEKGTFDLKGFEVVESSEQGMLAQVARAEKSGDPIVFLGWEPHPMNANFKLTYLSGGDDVFGPNYGGATVHTNVRAGYTTECPNVGKLLQNLSFSLQMENEIMGKILNDGEDPEKAAAAWLKDNPQSIEPWLSGVATKDGGDGLAAVKAALGL	318	MBHDPP_02494	MKKRLSLKLILAGAVSVVAITAQQAAAAEPESCGTVRFSDVGWTDITATTATVSTVLKGLGYQTDIKVLSVPVTYTSLKNKDIDVFLGNWMPTQENDVRPFLDDKSVESFGPNLVGAKYTLATNAKGAELGIKDFKDIATKKTELDGKIYGIEPGNDGNRLIIDMVDKDTFGLKGFEVVESSEQGMLAQVARAEKDGAPVVFLGWEPHPMNANFKLTYLSGGDDIFGANFGGAEVFTNVRAGYTTECPNVGKLLTNLKFSLQMENEIMGKILNDGQEPDKAAEEWLKANPTAVDPWLAGVTAKDGGDGLAAVKAALGL	318	80.818	0	508	318
		ChoW	Choline ABC transporter, permease	-	choW	SMc02738	MEFLTENPIPIGAWAKSFVDWLTTNFNLFFDQLANVLSAIISVLLYILQTPHPLIIIAVVTALAWWFRRSLGIAAFTCLGLLLIVNQGYWQETTETLALVLAATFVSMAVGVPFGIAAARRAWIYSIMRPILDLMQTIPTFVYLIPALILFGLGMVPGLIATVIFAIPAPIRLTRLGIISTPPALVEAAESFGATPWQVLRKVELPFAMPQIMAGLTQTIMLSLSMVVIAALVGADGLGVPVLRALNTVNIARGFESGLCIVILAIVLDRLFRSSDEGEGA	281	MBHDPP_02495	MEYLTDNRIPIGGWAKAFVDWLTTNFDFFFDQLARFLQAVADSLLWVLYAPHPLIVVAVITGLAWWFRRSIGITLFTGLGLLLIINQGYWKETTETLALVLAATAVSMAVGVPLGIAAARRPWVYAVMRPILDLMQTIPTFVYLIPALILFGLGMVPGLIATVIFAIPAPIRLTRLGIISTPPSLVEAAQAFGATPGQVLRKVELPFAMPQIMAGLTQTIMLSLSMVVIAALVGASGLGVPVVRALNTVNIAKGFEAGLCIVILAIILDRLFRSSDEGEGA	281	84.698	2.76e-168	464	281
		ChoV	Choline ABC transporter, ATP-binding component	3.6.3.32	choV	SMc02739	MSDAVVFKNVDIIFGKNPQLAVQMVDQGKTRDEIGAATGLVLGVAGASLTINEGEILVLMGLSGSGKSTLLRAVNGLAPVVRGEVEVKTANGSLNPYRCNAKSLRDFRMHTVSMVFQQFALLPWRTVADNVGFGLELAGVADAERRKRVGEQLELVNLAKWADRKVNELSGGMQQRVGLARAFATGAPILLMDEPFSALDPLIRTRLQDELLEFQRRLKKTIIFVSHDLDEAFRIGNRIAIMEGGRIIQCGTPQEIVKKPANQYVADFVQHMNPITMLTAKDVMQTGVGRAAASTGVSATARPTTPLVDILDAMSRQPGSIGVVDNGSVVGTIDAQNIVEGLTRHRNKG	349	MBHDPP_02496	MTNAVVFKNVDIIFGNNPQVALQMVDQGKTRDEIGAETGLVLGVAGASLEITEGEILVLMGLSGSGKSTLLRAVNGLAPVVRGDVEVKTANGALNPYRTSPKSLRDFRMHTVSMVFQQFALLPWRTVADNVGFGLELAGMPDAERKARVGEQLELVNLSKWAGRKVNELSGGMQQRVGLARAFATGAPILLMDEPFSALDPLIRTRLQDELLEFQRRLKKTIIFVSHDLDEAFRIGNRIAIMEGGRIIQCGTPQDIVKNPANQYVADFVQHMNPITMLTAKDVMQTGVQRGVTVAGVTATAKPTTPLVDILDAMSRQPGSIGVVDNGSVVGTIDAQDIVQGLTRHRNKS	349	91.092	0	649	348
		HutX	Histidine ABC transporter, periplasmic solute-binding protein	-	hutX	SMc00672	MSISTMRLTFAAAGLMLAASASGANASYCGDGKTVTFAGIDWESGAFITEVMKTILSKGYDCQVDSIPGNSVTLEQATANNDVQIFAEEWLGRSDVWNKAVEEKKVIAVGKTFVGASEGWFVPDYVVHGDPARNIEAKAPDLKSVSQLTDPKIAEIFADPEEPSKGRFLNCPSGWTCEGVSTAKLEAYKLGETYVNFRPGTGTALDAAITSAYLQGEPILFYYWSPTAILGKFKLIQLEEPAYNEACWKELSSANGKRDEGCAFPSVDVAYGVNSTFASEAPEIVEILEKATFPLDEVNASLAYMADNKVDATAAAAEFLKTKGDIWSKWVSDEARGKIEAGLK	344	MBHDPP_02837	MSINKLKLTLAATGLVLAASTGSASASYCGDGKTVMFAGIDWESGAFITEVMKTILAKGYDCQVDSIPGNSVTLEQATANNDVQIFAEEWLGRSDVWNKAVEEKKVVAVGKTFVGASEGWFVPEYVIKGDASRSLEAKAPDLKSVSQLSDPKIVELFADPEEPSKGRFLNCPSGWTCEGVSSAKLEAYKLGETYVNFRPGTGTALDSAITSAYLQGEPILFYYWSPTAIMGKFKLVQLEEPAYSEECWKELSSANGKREQGCAFPSVDVSYGVNSTFAQEAPEIIAILEKATFPLDAVNGSLAYMADNKVDATAAAAEFLKTKADVWGKWVSDEARGKIEASLK	344	87.791	0	623	344
		HutW	Histidine ABC transporter, permease	-	hutW	SMc00671	MFPDSLNLSIRAPVNDFIQALVTNYGWVFKAISGVILKAVLFIEWILRGLPWWLVILAFMALAWRSSRRWSLTLAVGALLVTVGVLGIWDLTMQTLALMLMATIVSVVIGVPMGILVAKSRVVRNITLPVLDVMQTMPSFVYLIPALMLFGLGKVPAILATIIYAVPPLIRLTDLGIRQVDAEVVEAATAFGGSPGQILFGVELPLATPTIMAGLNQTIMMALSMVVVASMIGARGLGEQVLNGIQTLDVGKGLEAGIGIVILAVVLDRITQGFGKPRTEDARNG	285	MBHDPP_02838	MFPDSLNLSIRGPVNDFIQALVSGYGWVFKAISAVILKAVLFIEWILRGLPWWVVILIFMALAWQSSKRWTLTVAVGVLLFFVGVLGLWDLTMQTLALMLMATIVSVVIGVPMGIFVAKSRTVRSITLPVLDVMQTMPSFVYLIPALMLFGLGKVPAILATIIYAVPPLIRLTDLGIRQVDHEVVEAATAFGGSPNQILFGVELPLATPTIMAGLNQTIMMALSMVVVASMIGARGLGEQVLNGIQTLDVGKGLEAGIGIVILAIVLDRITQGFGKSRTEDPRNG	285	92.281	0	513	285
		HutV	Quaternary amine transport ATP-binding protein	7.6.2.9	hutV	SMc00670	MADIEIRNVYKIFGHDAKKALTMVEDGLDKADILSRSGCTVGLNDVSLKIGAGKIFVIMGLSGSGKSTLVRHINRLIEPTSGEVLFDGDNILDLGAKALRAFRMRRVSMVFQSFALMPHRTVLQNVVYGQRVRGVSKDDAREIGMKWIDTVGLSGYDAKFPHQLSGGMKQRVGLARALAADTDVILMDEAFSALDPLIRGDMQDQLLQLQRNLAKTIVFITHDLDEALRIGSEIAILRDGQVVQVGTPNDILDNPANDYVARFVQRRHERPQTHG	275	MBHDPP_02839	MADIEIRNVYKIFGQDAKAALAMAKEGLNKSEILARSGCSVGLNNVSLTIGAGKIFVIMGLSGSGKSTLVRHINRLIEPTSGEVAFDGSNILDLDAKALRTFRMHRVSMVFQSFALMPHRTVLQNVIYGQRVRGLPKAEARDIGMKWIETVGLAGYDAKYPHQLSGGMKQRVGLARALATDTDVILMDEAFSALDPLIRADMQDQLLQLQQNLSKTIVFITHDLDEALRIGSEIAILKDGQVVQVGTPDDILERPANDYVARFVQRRQGRPEAHE	275	85.766	3.77e-168	464	274
	GB synthesis	BetI	Transcriptional repressor of bet operon	-	betI	SMc00095	MPKVGMEPVRRKALVDAALRVIGDQGTLAVTMSEIARTAGVSPALAHHYFGSKEQLLIATIRSLLGKLRDDAVAAMKAAATPRERVSALIRVSFRADQFAPETVAAWLAFYSEAQRSEEVRRLLVIYARRLRSNLLVGLRALCPADDAERIAEGAAAMIDGLYIRQSLKSAPISIEASVALTEDYVNAHLRANGDGKYPSPRV	203	MBHDPP_00628	MPKVGMEPVRRKALVDAALRVIGDQGTLAVTMSEIARHAGVSPALAHHYFGSKEQLLIETIRSLLRQLRDDTVTALRTVAGPRERLSALIRVSFQASQFAPDTIAAWLAFYSEAQRSEEVRRLLVVYARRLRSNLLASLKTLCADDDAERIAEGAAAMIDGLYIRQSLRSAPISIEASIALTEDYVTSHIDRLTYQGTAA	200	85.263	3.19e-117	329	190
		BetC	Choline sulfatase	3.1.6.6	betC	SMc00127	MTTGKPNILIIMVDQLNGKLFPDGPADFLHAPNLKALAKRSARFHNNYTSSPLCAPARASFMAGQLPSRTRVYDNAAEYQSSIPTYAHHLRRAGYYTALSGKMHFVGPDQLHGFEERLTTDIYPADFGWTPDYRKPGERIDWWYHNLGSVTGAGVAEITNQMEYDDEVAFLANQKLYQLSRENDDESRRPWCLTVSFTHPHDPYVARRKFWDLYEDCEHLTPEVGAIPLDEQDPHSQRIMLSCDYQNFDVTEENVRRSRRAYFANISYLDEKVGELIDTLTRTRMLDDTLILFCSDHGDMLGERGLWFKMNFFEGSARVPLMIAGPGIAPGLHLTPTSNLDVTPTLADLAGISLEEVRPWTDGVSLVPMVNGVERTEPVLMEYAAEASYAPLVAIREGK…	512	MBHDPP_00627	MTARPNILIIMVDQLNGKFFPDGPAAFLHAPHLKALAARSARFRNNYTSSPLCAPARASFMAGQLPSRTRVYDNAAEYQSSIPTYAHHLRRAGYYTALSGKMHFVGPDQLHGFEERLTTDIYPADFGWTPDYRKPGERIDWWYHNLGSVTGAGVAEITNQMEYDDEVAFLANQKLYQLSRENDDAERRPWCLTVSFTHPHDPYVARKKFWDLYEDCEHLLPEVGMLPDDRQDPHSKRIMHSCDYVNFDLTEDNIRRSRRAYFANISYLDEKVGELLDTLTRTRMLDDTLILFCSDHGDMLGERGLWFKMNFFEGSARVPLMVAGPGVTPGLHLAPTSNLDVTPTLADLAGISLDEVKPWTDGISLVPMINGEERSEPVLMEYAAEASYAPLVAIREGKW…	511	90.784	0	981	510
		BetB	Choline dehydrogenase	1.1.99.1	betB	SMc00094	MRAQPKASHFIDGEYVEDAAGTVIESIYPATGEIIARLHAATPGIVEKAIAAAKRAQPEWAAMSPTARGRILKRAAELMRQRNRELSELETLDTGKPIQETIVADPTSGADSFEFFGGVAPAALNGDYIPLGGDFAYTKRVPLGVCVGIGAWNYPQQIACWKGAPALVAGNAMVFKPSENTPLGALKIAEILIEAGLPKGLFNVIQGDRATGPLLVNHPDVAKVSLTGSVPTGKKVAGAAAAELKHVTMELGGKSPLIVFDDADLESAIGGAMLGNFYSTGQVCSNGTRVFVQRKIKEPFLARLKERTEAIVIGDPLDEATQLGPMVSAAQRDKVFSYIGKGKAEGARLVTGGGIPNNVSGEGTYIQPTVFADVTDGMTIAREEIFGPVMCVLDFDDEV…	487	MBHDPP_00626	MKAQPQASHFIDGEYVEDIEGTVIESIYPATGEVIARLHAATPAIVEKAIAAAKRAQPEWAAMSPTARGRVLKRAAEIMRERNRELSELETLDTGKPIQETIVADPTSGADSFEFFGGVIATALNGDYIPLGGDFAYTKRVPLGVCVGIGAWNYPQQIACWKGAPALAAGNAMVFKPSENTPLGALKIAEILVEAGLPKGLYNVIQGDRTTGPLLVNHPDVAKVSLTGSVPTGKKVAGAAAAELKHVTMELGGKSPLIVFDDADLESAIGGAMLGNFYSTGQVCSNGTRVFVHKGIKEQFLTRLKARTEAIVIGDPMDEATQLGPMVSAPQRDKVFSYIEKGKAEGARLVTGGGIPNAVNAEGTYIQPTVFADVTDGMTIAREEIFGPVMCVLDFDDEA…	487	93.018	0	922	487
		BetA	Betaine aldehyde dehydrogenase	1.2.1.8	betA	SMc00093	MQADFVIIGSGSAGSALAYRLSEDGRNSVIVLEFGGSDVGPFIQMPAALAWPMSMNRYNWGYLSEPEPNLNNRRITAPRGKVIGGSSSINGMVYVRGHSEDFNRWEELGAQGWAYADVLPYYKRMEHSHGGEEGWRGTDGPLHVQRGPVKNPLFHAFIEAGKEAGFEVTEDYNGSKQEGFGLMEQTTWRGRRWSAASAYLRPALKRPNVELIRCFARKIVIENGRATGVEIERGGRIEVVKANREVIVSASSFNSPKLLMLSGIGPAAHLKEMGIDVKVDRPGVGQNLQDHMEFYFQQVSTKPVSLYSWLPWFWQGVAGAQWLFFKRGLGISNQFESCAFLRSAPGVKQPDIQYHFLPVAISYDGKAAAKSHGFQVHVGYNLSKSRGNVSLRSSDPKAD…	549	MBHDPP_00625	MQADYIIIGSGSAGSALAYRLSEDGKNTVLVLEYGGTDAGPFIQMPAALAWPMSMKRYNWGYLSEPEPNLNNRRITAPRGKVIGGSSSINGLVYVRGHAEDFNRWEELGARGWAYADVLPYFKRMENSHGGEAGWRGTDGPLHVKRGPVHNPLFHAFIEAGQQAGFELTDDYNGSKQEGFGLMEQTVWQGRRWSAANAYLKPAMKRQNVSLVRCFARRIIIENGRASGVEIERGGKIEVVKANREVVVSASSFNSPKLLMLSGIGPAEHLKDMGIEVKVDRPGVGANLQDHMEFYFQQISTKPVSLYSWLPWFWQGVAGAQWLFFKKGLGISNQFEACAFLRSAPGVKQPDIQYHFLPVAISYDGKAAANTHGFQVHVGYNLSKSRGNVTLRSSDPMAD…	549	89.8	0	1061	549
	GB degradation	BHMT	Betaine-homocystein S-methyltransferase	2.1.1.5	bmt	SMc04325	MSVAAHALSDLLAQKGVLLADGATGTSLFAMGLEAGEAPEIWNETKPDNITKLHQDFVDAGADIILTNSFGGTRHRLKLHQAEDRVHQLNKRAAEIARAVADKAPRKVITAGSVGPTGELLIPLGALSYEDAVAAFVEQIEGLKAGGAEVAWIETMSSPDEIRAAAEAAAKVGLPYVYTGSFDTAGKTMMGLHPKDIHGVAADIGEGPVAVGANCGVGASDILSSLLDMTAASPEATIVVKGNCGIPEFRGSEIHYSGTPPLMAEYARLAVDAGAKIIGGCCGTSCNHLAAMRLAIDNHTRGERPTLETIVEKIGPLRNKSANEGPAAPARERRRRA	337	MBHDPP_01772	MTAASNALSALIAEKGVLLADGATGTSLFAMGLEAGEAPELWNETKPENITKLHQDFVDAGADIILTNTFGGTRHRLKLHQADDRVHALNKRAAEIARAVADKASRKVITAGSVGPTGELLIPLGALSYEDAVTAFVEQIEGLKAGGAEVAWIETMSSPDEIRAAAEAAAKVGLPYVYTGSFDTAGKTMMGLHPKDIHGVATEFGDGPVAVGANCGVGASDILSSLLDMTEAAPEATVIVKGNCSIPEFRGSEIHYSGTPPLMAEYVRLAADAGAKIIGGCCGTTCDHLAAMRVALDEHVRRERPTLDLIIEKIGPLRNKTANETAAAPARERRSRRA	338	88.393	0	603	336
		MetH	(B12-dependent) methionine synthase	2.1.1.13	metH	SMc03122	MSAADALFGNVSPKPDGSEVFRQLAQAAAERILIMDGAMGTEIQQLGFVEDHFRGERFGGCACHQQGNNDLLTLTQPKAIEDIHYHYAIAGADILETNTFSSTRIAQADYGMEDMVYDLNRDGARLARRAAKRAEAEDGRRRFVAGALGPTNRTASISPDVNNPGYRAVSFDDLRLAYAEQVRGLIDGGADIILIETIFDTLNAKAAIFATQEVFAEKGVRLPVMISGTITDLSGRTLSGQTPTAFWYSVRHADPFTIGLNCALGANAMRAHIDELSAVADTLVCAYPNAGLPNEFGRYDESPEQMAAQVEGFARDGLVNIVGGCCGSTPAHIRAIAEAVAKYPPRRVPEIDRRMRLSGLEPFTLTDEIPFVNVGERTNVTGSAKFRKLITAGDYAAAL…	1257	MBHDPP_03154	MSAIDALFGDVSSKPDGSEIKRALAQAARERILIMDGAMGTEIQQLGFVEQHFRGDRFGGCACHQQGNNDLLTLTQPKAIEDIHYAYAIAGADILETNTFSSTRIAQADYGMDDMVYDLNRDGARVARRAAKRAEAADGRRRFVAGALGPTNRTASISPDVNNPGYRAVTFDDLRVAYAEQIRGLIDGGADIILIETIFDTLNAKAAIFATKEVFAEKGIDLPVMISGTITDLSGRTLSGQTPTAFWHSVRHAEPFTIGLNCALGANAMRAHIDELSSVADTFVCAYPNAGLPNEFGQYDETPEQMAAQVEAFARDGLLNIVGGCCGSTPAHISAIAKAVAKHPPREIPKVEPLMRLSGLEPFTLTSDIPFVNVGERTNVTGSAKFRKLITAGDYSAAL…	1256	89.419	0	2306	1257
		DMG-DH	Dimethylglycine dehydrogenase	1.5.8.4	dmg1	SMc01663	MSNLPSHARVVIIGGGAVGASSLYHLAKAGWTDCVLLEKNELTAGSTWHAAGNVPTFSSSWSIMNMQRYSASLYRDLGALVDYPMNYHVTGSIRLGHSKERLQEFKRVVGMGRYQGMDLDILTPGEMRSRYPFLETHDLTGALYDPYDGDIDPAQLTQALAKGARDMGAKIIRFCPVTGARRERDEWVVETAQGEIRCEYVVNAAGYYAREVGKMFGRDVPMMVMSHQYILFDEIPELAAWSKEVGHKLPLLRDVDSSYYLRQEKYGMNLGPYEKNCRAHWATPDDPMPEDFSFQLFPDDLERLEWYLNDAVERVPILGTAGLSRVINGPIPYAPDGNPLIGPMPGVPNAFEACVFTFGICQAGGAGKVLAEWVTEGRTEWDMWSCDPRRYTDYTDQDY…	815	MBHDPP_02344	MSNLPSHARVVIIGGGAIGASSLYHLAKAGWTDCVLLEKNELTAGSTWHAAGNVPTFSSSWSIMNMQRYSASLYRDLGALVDYPMNYHVTGSIRLGHSKERLQEFKRVVGMGRYQGMDLDILSPDEMRARYPFLQTHELTGALYDPYDGDIDPAQLTQALAKGARDMGAKIIRFCPVTGARRENDEWVISTPQGEIRCEYVVNAAGYYAREVGKMFGRDVPMMVMSHQYILFDEIPELAAWSKEAGHKLPLLRDVDSSYYLRQEKNGMNLGPYERNCRAHWVTPDDPMPEDFSFQLFPDDLDRLEWYLNDAVERVPILGTAGLSRIINGPIPYAPDGNPLIGPMPGVPNAFEACVFTFGICQAGGAGKVLAEWITEGQTEWDMWSCDPRRYTDYTDQDY…	815	93.252	0	1596	815
					dmg2	SMc01987	MAEFPEKAKVVIVGLGGIVGASIAHHLIERGWDDIVGIDKSGIPTDIGSTAHASDFCYTTSHDYLSVWTTQYSIDFFEKMGHYARIGGLEVARTGDHVWMEEIKRKLSSAKAFGTRAHYVSPAEIKKLFPLIEEDQVMGGMFDPDAGLVVPRSQTVAGKLVDAAEKSGKLQIFGNTPATALLVENGRIKGVVTHRGTIMADHVVVCAGIWGRLIAEMVGEDLPVMPVDHPLTFFGPYNEFEGTGKEIGFPLLRDQGNSAYMRDTGDPKTTEGGQIEWGYYETDNPRLCHPRDILEKHEARLSPSQRDLDMEQIIEPLERAMELTPILGELGYNEGHSFNGLLQVSAAGGPSCGESQKVRGLWYCVAIWVKDGPAYGKLIADWMTDGRTHTDHASIDYAR…	853	MBHDPP_0273	MAEFPQKAKVVIIGLGGIVGASIAHHLIERGWDDIVGIDKSGVPTDIGSTAHASDFCYTTSHDYLSVWTTQYSIDFFEKMGHYARIGGLEVARTGDDVWMEEIKRKLSSAKAFGTRAHYVSPAEIKKMFPLIEEDQVMGGMFDPDAGLVIPRSQTVAGKLVDAAEKSGKLQVFGNTPAKSLIVENGRIKGVVTHRGTIMADHVIVCAGIWGRLIAEMVGEDLPVMPVDHPLTFFGPYNEFEGTGKEIGFPLLRDQGNSAYMRDTGDPKTTEGGQIEWGYYETTNPRLCHPRNILEKHEARLSPSQRDLEMEQIIEPLERAMELTPILGELGYNESHSFNGLLQVSAAGGPSCGESQKVRGLWYCVAIWVKDGPGYGKLIADWMTDGRTEIDHASIDYSR…	853	94.373	0	1695	853
					dmg3	SMa1483	MRSHAQAVVIGGGLIGCSILYHLTKLGWSDVVLLERSELTSGSTWHAAANIHGLHDSTNISLLQHYTMALYKELEVETGQGCGIFQPGSLYLAQTEAREHQLRLQEAKARRYKMNFYEIGRDEAERLHPLVNFDGIRCIMYEPEGGNVDPSGVTMAYAAGARRRGAEIHRFTPVTGTEAQADGSWILRTPKGDIRTRWVVNAAGLWGREVAAMAGLELPLMPTEHQYFVTETIAEIAALDRRLPSVADRDGEYYLRQEGLGLLIGAYERDMRFWAEDGTPLGFGHELFPDDLERIEENMMRAIDRVPVVGTAGIKRVINGPMIWSPDSAVLFGPVPEMTNYFCCNGIIPGFSQSGGMGKLAAEWMIEGEPSLDMFGWDMARFGHWANKAFTKARVQDQY…	806	MBHDPP_02672	MKSHAKVVVIGGGVVGCSVLYHLTKFGWTDAVLLERSELTSGSTWHAAGGMHTINGDPNVAKLQKYTVELYKEIEAYSGHDVGLHMTSGMMLAATKERFDWMKSILAKGRYMGLEAELLTPREAHDLMPLLDPDQFVGAVFDPVEGHLDPYGTTHAYAKSAKKNGAEIYLHTKVEDLVQRDDGCWRVITNQGEIVAEHVVNAAGLWAREVGRMVGLELPVLAMEHMYLITEDMPEVIEFNQTRGKELMHCVDFDGEIYLRQERNGMLMGTYEKACRPWSPVTTPWDFGHELLAEDIDRISPELEVGFRHFPAFNKAGIKKIINGPFTFSPDGNPLVGPVRGLRNFWSACAVMAGFSQGGGVGLALANWMIHGDPGFDVFAMDVSRYGDFATLAYTNAKV…	808	43.596	0	640	812
					dmg4	SMb21534	MAQEFPTQARVVIIGGGIIGCSVAYHLTKLGWTDVVLLEQGQLSGGTTWHAAGLVGQLRSHANMTGLIRYSTQLYSELEAETGLATGWKNCGSLAVARTSDRMTVLKRTAASARAQGVAVEVISPREAADLWPVMAMDDLVGAVWLPGDGKANPTDLTQSLAKGGRNHGARIIERVRVTGITVKDGTVRGVETDRGDIAAEIVVNCAGQWARKVGLMCGVTVPLHSAEHMYIVTGKIEGVHPDLPVLRDPDGYIYFKEEVGGLVMGGFEPEAKPWGMNGIPDDFEFALLADDWGQFEILMQNALVRVPQLETTEVRKFYNGPESFTPDNNFILGEAPELRNFYVGAGFNSMGIASAGGAGRALAEWIVNGAPTMDLWPVDIRRFASFNNNPRWLHDRVK…	825	MBHDPP_06320	MAQEFPTQAQVVIVGGGIIGCSVAYHLTKLGWNDVVLLEQGQLSGGTTWHAAGLVGQLRSHANMTGLIKYSTKLYSELESETGLATGWKNCGSLSVARTQDRMTVLKRTAASARAQGVAIEVISPKQAQELWPVMAIDDLVGAVWLPGDGKANPTDLTQSLAKGARNRGARVIERVRVTGISTKNGVVTGVETDRGAIAAEIVVNCAGQWARKVGQMCGVTVPLHSAEHMYIVTGRIEGVHPDLPVMRDPDGYIYFKEEVGGLVMGGFEPEAKPWGMAGIPDDFEFALLPDDWDQFEILMHNALQRVPQLETSEVKKFYNGPESFTPDNNFILGEAPELKNFFVGAGFNSMGIASAGGAGRALAEWIVNRAPTMDLWPVDIRRFAGFNNNPRWLHDRVK…	816	85.521	0	1434	815
		TSOX	(Tetrameric) sarcosine oxidase	1.5.3.1	soxG1	SMc02605	MSEFRPTLRPALGSRQAVASADFRLSPLPEGTIIHVLARPGQEDIVPFLGRFTDAAPHALRPVSPDQWFIISDAPIPHQEMKSLFAALEPRATGVDQSHGRVRIRIEGKMAHRALSKGTALDLDPSAFPIGQSAVTLVGHIAAHVTRVGAETFEIIVLRGFAESLWNDLARMGLEFG	177	MBHDPP_02673	MVRDYNNRHALEQKLRSAPTSPAADHLMVGHWRTMATVLARAGREETVREAIAAQSDLSMRFSAPGEWLVVSEVEAPSGLVRWLEELCDGGAYVVDQSDGRVVFRIAGPNVRSILVKGIGLDLHPSAFTVGGSTNALCGHIPVNLARTDEDTFELIVPRSYAVSLFDDLMKMGRAFDLTAAFSD	184	40.136	3.54e-25	93.6	147
					soxA1	SMc02606	MSSYRLPKRGLVDRNVPLSFTFDGRPMQGLEGDTLASALLANGRMLVGRSFKYHRPRGILTAGAAEPNALVTVGRGGRAEPNTRATMQELYEGLEARSQNRWPSLAFDIGALNGLLSPFLGAGFYYKTFMWPAPLWEKLYEPVIRRAAGLGKASYEADPDAYEKSWAHCDLLVIGAGPTGLAAALTAGRAGARVILVDEGSLPGGSLLSDTATIDGKAAADFARDTSDELRSMPNVQVLVRTTAFGWYDGNVFGAVERVQKHVREPASHLPVERLWRIVAGKALLATGAEERPLVFGGNDRPGVMMAGAMRAYLNRYGVAPGRTPAIFTTNDTGYTLAQELEAAGVDVVAIVDSRPAAGVDYRGKARLVREAVVCGTKGGKAISAIEVHHGGRTETIAV…	987	MBHDPP_02674	MTSYRLSSGGLVDRSKTLSFTFDGRPLRGFSGDTLASALLANDQLLVGRSFKYHRPRGIVSAGPSEPNALVTLGSGARTDANTKATVAELYGGLTAKSQNRWPSLGFDVGAVNGVLSPFLGAGFYYKTFMWPKQFWERVYEPFIRRAAGLGRAVLERDPESYEKSWAFCDLLVVGAGPAGLMAALTAGRAGLRVIVADEDFRLGGSLLATGETVDGAPASVFADRTVAELQALPNVTLLSRTTVFGWYDDNVFGAVERVQKHVAEPSSKLVSERVWRIVAKRALMATGAEERPLVFGGNDRPGVMMAGAMTTYAERYGVAAGKQITIFTSGSAGYRTARALASKGVAIAAIVDARAESADQAPDGIRVIRSASVVDTKGRQRLKGIVVERSGFEELIAC…	985	62.64	0	1257	985
					soxD1	SMc02607	MASLVPCPNCGRRPKEEFTIKGAALSRPEADADSIDWFDYVYLRENPRGAYEEYWHHTSGCRRWLVVARDTVTHEIAACCDAAGRARSEARK	92	MBHDPP_02675	MRYSAFSLVRNALSGNLNWKPHWRQPQPKSHYDVIIVGGGGHGLSTAYYLAKEFGVKNVAVLEKGYLGSGNVGRNTTIVRSNYMLPGNEPFYEFSMKLWEGLEQDLNYNVMLSQRGVIMLYHSDGQRDAYVRRGNAMWMEGVAAELIEREQLKKMIPFLNYDHARYPILGGLLQRRAGTARHDAVAWGYARGADQHGVDIIEHCEVTGIRRENGVVTGVETTKGFIGCGKLALAAAGNTSRVGEMADLKLPLESHVLQAFVTEGLKPCIDHVIVYGGGHFYISQSDKGGLVFGAEIDGYSSYAQRGNLATAEHVMEEGVTMIPGLSRVRVLRAWGGRHGHEHGRLADHRPHLDRQSLLELRLVLRRFQGDAGFRLLLRPPDRQERHPSGGARLEARSLR…	534	58.537	2.49e-28	103	82
					soxB1	SMc02608	MRYSALSILLNGLRGNRNWAPAWRQPDPKPHYDVIIVGGGGHGLATAYYLAKEFGITNVAVLEKNYIGSGNVGRNTTIIRSNYLLPGNNPFYELSMKLWEGLEQDFNFNAMVSQRGVLNLFHSDAQRDAYTRRGNAMRLHGVDAELLYRAAVRKMLPFLDFDNARFPIQGGLLQRRGGTVRHDAVAWGYARGADSRGVDIIQNCEVTGIRRENGRVIGVETSRGFIGCAKLALAAAGNSSQVAEMAGLRLPIESHVLQAFVSEGLKPFIDGVVTFGAGHFYVSQSDKGGLVFGGDIDGYNSYAQRGNLATVEHVAEAGKAMIPALSRVRVLRSWGGIMDMSMDGSPIIDRTPIDNLYLNAGWCYGGFKATPASGFCFAHLLARGAPQKTAAAFRLDRFE…	416	MBHDPP_02675	MRYSAFSLVRNALSGNLNWKPHWRQPQPKSHYDVIIVGGGGHGLSTAYYLAKEFGVKNVAVLEKGYLGSGNVGRNTTIVRSNYMLPGNEPFYEFSMKLWEGLEQDLNYNVMLSQRGVIMLYHSDGQRDAYVRRGNAMWMEGVAAELIEREQLKKMIPFLNYDHARYPILGGLLQRRAGTARHDAVAWGYARGADQHGVDIIEHCEVTGIRRENGVVTGVETTKGFIGCGKLALAAAGNTSRVGEMADLKLPLESHVLQAFVTEGLKPCIDHVIVYGGGHFYISQSDKGGLVFGAEIDGYSSYAQRGNLATAEHVMEEGVTMIPGLSRVRVLRAWGGRHGHEHGRLADHRPHLDRQSLLELRLVLRRFQGDAGFRLLLRPPDRQERHPSGGARLEARSLR…	534	76.19	0	530	336
					soxG2	SMc03930	MADQAIASRKAPLAGRRGGSPAAILTPAEPASRVSLRAGADAVPALSAALGVTIPVRPKTSASTGRRHVLWLGPDEWLVIDEDGADLMAAAASSGTVHAAVDVSHRNTAVIVSGPGAEAAINSGCPQDLSLSIFPVGACSRTIFGKAEIVLFRTAEDTFRVECWRSFSPFVFGLLAEGAEEAGH	184	MBHDPP_03005	MADQVTASRKAALTARGGSAEAILTPAPAATRISLRAGADALPALSAALGVTLPTRPKTSASSGQRHALWIGPDEWLVIDESEADLLAAAASSGTLHSAVDISHRNVAVIVSGPGADVAINSGCPQDLSLAIFPVGGCSRTILGKAEIILFRTAEDQFRVECWRSSPFVFGLLSEGAADAGH	182	79.891	2.24e-96	275	184
					soxA2	SMc03931	MTGVNRISGAGRLTPARTARFTFDGRTLTALEGDTIASALIANDIHLVGRSFKYHRPRGILSAGAEEPNALLDVSRDAARRQPNVRATVQEVFDGMKVLSQNRWPSLAFDVGGFNDLLSPFFAAGFYYKTFMWPKAAWHKLYEPFIRRAAGLGVAPAEPDPDHYSSRYVHCDVLVVGAGAAGLSAALAAANAGAKVILCDEQPAVGGALHYDSGTMIDGKPGYDWALATGRALVAMDNVTLLTRTTAFGYYNHNFVGLVERVTDHLPAPDKGLPRERLWQVRAKKVILANGAIERHMVFANNDRPGIMLASAGRTYLNHFGVAVGKKVGIYTAHDSAYEAAFDLRKAGIDVPVIVDCRDKPGDMVLAEARSLGIEVLSGHSVVNTAGKLRIASMSVARN…	997	MBHDPP_03006	MMGANRIPGVGRLTPARTARFTFDGRTLTALEGDTVASALLANGIHLVGRSFKYHRPRGILSAGAEEPNALLDVSRDAARRQPNVRATVQEVFDGMKVESQNRWPSLAFDVGGFNDLLSPFFAAGFYYKTFMWPKAAWHAIYEPFIRRAAGLGVTPTEADPDHYASRYAHCDVLVIGAGVAGLSAALAAAKAGAKVIICDEQPEVGGALRYESGTTIDGKDGWDWAQETAKTLASMDNVTVLTRTTGFGYYNHNFVGLVERVTDHLAALDKSLPRERLWQVRAKKVILANGQIERHMVFANNDRPGIMLASAGRTYLNHFGVAVGSKVGVYTAHDSAYEAAFDLKRAGVSVPVIVDCRENPGEAVLAEARKLGIEVLTGHSVIKAGGKLRVNSISVARN…	997	90.371	0	1855	997
					soxD2	SMc03932	MLLIYCPYCEEERSELEFRNAGDAHIVRPANIAEISDEEFEEYFFLRQNPKGLIYERWRHIHGCGRFFNAARDTVSDRFHVTYKAGEPRPDLNAEPKTSETVETYEALEGVAE	113	MBHDPP_03007	MLLIYCPYCEEERSELEFRGAGDAHIARPENIADITDEQFEEYFFLRQNPKGLIFERWRHIHGCGRFFNAARDTVSDRFYTTYKAGEPKPDIATILQSEQDKNGQDKGAAK	111	88.043	7.71e-62	182	92
					soxB2	SMc03933	MRKYSVFAVAREALRGHKGWGPHWASPEPRKQYDAIIIGGGGHGLGAAYYLAKEHGITNVAVLEKGWIGGGNTGRNTTIIRSNYLYEESMDIYEHSLKLWENLSQDLNYNVMYSPRGVMMLSHNIHDQQSFKRHINANRLYGIDNEWLTPEQAKAYCPPLDISKTARYPINGAALQRRGGTARHDAVAWGYARAASDRGVHIIQNCEVTGIRRDETGRVTGVDTNRGFIGAKKVGISAAGHSSVLMQMADVRVPLQSQPLQALVSEPLKPIFPCVVMSNSVHAYISQSDKGEFVIGAGTDQYNSYSQTGGLQIITHTLDAICELFPMFRRVKMMRQWGGIVDVTQDRSPIQGVTPVPGLYLNAGWGTGGFKATPGSANLFAHLIARGEPHRLAAGLTLE…	417	MBHDPP_03008	MRKYSVFAVAREALRGHKGWGPHWASPEPRKEYDAIIIGGGGHGLGAAYYLAKEHSITNVAVLEKGWIGGGNTGRNTTIIRSNYLYEESMDIYEHSLKLWENLSQDLNYNVMYSPRGVMMLSHNIHDQQSFKRHINANRLYGIDNEWLTPEQAKAYCPPLDIAKTARYPINGAALQRRGGTARHDAVAWGYARAASDRGVHIIQNCEVTGIRRDETGRVVGVDTNRGYIGAKKVGISAAGHTSVLMQMADVRVPLQSQPLQALVSEPLKPIFPCVVMSNSVHAYISQSDKGEFVIGAGTDQYNSYSQTGGLQIITHTLDAICELFPMFRRVKMMRQWGGIVDVTQDRSPIQGVTPVPGLYLNAGWGTGGFKATPGSAHLFAHLIAKGEPHRLAAGLTLE…	417	98.082	0	853	417
		MSOX	(monomeric) sarcosine oxidase	1.5.3.1	solA	SMc01856	MSESVDFVIIGKGMMGAAAARHLARAGAGVALIGPDEPEDWANHGGVFASHYDNARITRTIDDDPVWARLARRSIDRYPEIALESGVEFYFPVGCLIAAPAPGGAFDYIENVERARDRLGVEAPLIPGDDLAGRFPWFRFPQGYAGVHEASGAGYINPRSLVRAQTIAAEKSGARVIRSEVVSVEDGPDRVVVRTIDGHLVRAGRALVAAGGFSLSQALLPRALDLAVKARTVLFAEVGADDLPIYQGMPSLIGAAPEQERSYYLLPPVAYADGRHYIKIGGDPTDRILASEPAIRDWFRGGANAEAAEHMRGLLAETIPDLRPVSTHYSPCVTAFTRHGYPYIGFVSDRIAVLTGGNGQAAKSSDEIGRLGAVLVADGRLEADEYETDFAVAYR	395	MBHDPP_02227	MSESFDFIVVGKGMMGAAAARHLALSGAGVALVGPDEPTDWASHSGVFSSHYDNARITRTIDDDPVWARLARRSIERYDEIERESGIRFYHEVGCLMAGPAPGSSYDYIEQVEKARDALGVEAPLYDSEALSRRFPWFRFPEGAAGVYERLGAGYINPRALVAAQVICAEKAGARIVRDEVGAVSEADDRVVVTTVSGMRLEAGRVIVAAGGFSLSDKLLPRPIDLTVKARTVLFAEVAASELPDFEGMPSLIGAAPEQEKSYYLLPPVGYADGRTYIKIGGDPTDRILGDEPAIRHWFRGPGGAAAAEHLRRLLAEVMPDFRPVSTRFSPCVTSFTRDGLPYIGFAEGDRIAVVTGGNGQAAKSSDEIGRLGAVLVQNGRLDEPEYDADFAVAFR	396	73.485	0	587	396
		SDH	Sarcosine dehydrogenase	1.5.8.3	sdhA	SMc01662	MTKPIPAKARVVIIGGGVSGCSVAYHLAKLGWTDVVLLERKQLTCGTTWHAAGLIGQLRASQNMTRLAKYSADLYVKLEAETGIATGMRQNGSITVALTEERKEEIYRQASLARAFNVDVREVTPDEVKELYPHLNVSDVKAAVHLPLDGQCDPANIAMALAKGARQNGATIVEGVKVTSVLKKDGRITGVTCEQNGESFTIETENVVNCAGMWGRELARQSGVTVPLHACEHFYIVTEAIPGLSRLPVLRVPDECTYYKEDAGKMLIGAFELKAKPWGMEGIREDFCFDQLPEDFDHFAPILEMAVNRMPMLETAGIHTFFNGPESFTPDDRYYLGEAPELKGYWVAAGYNSIGIVSSGGAGMALAQWMNDGEPPFDLWEVDIRRAQPFQKNRSYLKE…	815	MBHDPP_02343	MSKPIPSKARAVIIGGGVSGCSVAYHLAKLGWTDVVLLERKQLTSGTTWHAAGLIGQLRASQNMTRLAKYSADLYVKLEAETGISTGMRQNGSITVALTEERKEEIYRQASLARAFNVDVREITPDEVKAMYPHLNTSDVKAAVHLPLDGQCDPANIAMALAKGARQNGATIIEGVKVTSVLKKDGRVTGVTCEQNGESYTIETDHVVNCAGMWGREFARQSGVTVPLHACEHFYIVTEAIPELKRLPVLRVPDECTYYKEDAGKMLIGAFELKAKPWGMDGIREDFCFDQLPDDFDHFAPILEMAVNRMPMLETAGIHTFFNGPESFTPDDRYYLGEAPEVKGYWVAAGYNSIGIVSSGGAGMALAQWMNDGEPPFDLWEVDIRRAQPFQKNRAYLKD…	815	91.4	0	1566	814
		GlyA	Glycine hydroxymethyltransferase	2.1.2.1	glyA	SMc01770	MLSQTNDAFFTRSLADSDPEIFGAIEKELGRQRHEIELIASENIVSRAVLEAQGSIMTNKYAEGYPGKRYYGGCQYVDIAEALAIERAKKLFGVNFANVQPNSGSQMNQAVFLALLQPGDTFMGLDLNSGGHLTHGSPVNMSGKWFNVVSYGVREDDHLLDMDEVARKAREQKPKLIIAGGTAYSRIWDWKRFREIADEVGAWLMVDMAHIAGLVAGGQHPSPFPHCHVATTTTHKSLRGPRGGMILTNDEEIAKKINSAVFPGLQGGPLMHVIAAKAVALGEALQPSFKDYAAQVVKNARTLAETLKANGLDIVSGGTDNHLMLVDLRKKNATGKRAEAALGRAYVTCNKNGIPFDPEKPFVTSGVRLGAPAGTTRGFKEAEFKEVGELIVEVLDGLK…	431	MBHDPP_00933	MTAQTNDAFFTRSLADSDPDIFGAIEKELGRQRHEIELIASENIVSRAVLEAQGSIMTNKYAEGYPGKRYYGGCQFVDIAEELAIERAKKLFGVNFANVQPNSGSQMNQAVFLALLQPGDTFMGLDLNSGGHLTHGSPVNMSGKWFNVVSYGVREDDHLLDMDNVAEQARKHKPKLIIAGGTAYSRIWDWKRFREIADEVGAWLMVDMAHIAGLVAGGQHPSPFPHCHVATTTTHKSLRGPRGGMILTNDEDIAKKINSAVFPGLQGGPLMHVIAAKAVALGEALQPSFKDYAAQVVKNARTLAETLKANGLDIVSGGTDNHLMLVDLRKKNATGKRAEAALGRAFITCNKNGIPFDPEKPFVTSGVRLGTPAGTTRGFKEAEFKEIGERIVEVLDGLK…	431	95.824	0	862	431
		GCS	aminomethyltransferase	2.1.2.10	gcvT	SMc02047	MEDVSTLKHTPLHALHLSLGARMVPFAGYDMPVQYPEGVLKEHLHTRAAAGLFDVSHMGQIVVRPKSGKIEDAALALEKLVPADVLGLAEGRQRYGLFTNAAGGILDDLMIVNRGDHLFLVVNAACKDADLAHLKDGLGSVCDVTMLTDRALIALQGPRAGAVLCELWADVSSMRFMDVTEADLHDVSCIISRSGYTGEDGFEISIPAEAAVDVTQRLLEHPDVLPIGLGARDSLRLEAGLCLYGNDIDTNTSPIEAGLEWAIQKSRRAGGERAGGFPGAGRILAELTDGVSRRRVGLRPEGRAPVRGNANLFADEEGRTAAGTVTSGGFGPSVDGPVAMGYVDAEHAEVGTRLFAEVRGKYLPIAVTALPFIKQTYKR	379	MBHDPP_01491	MENNPHLKQTPLHALHLSLGARMVPFAGYDMSVQYPDGVMKEHQHTRVAAGLFDVSHMGQVIVRPKSGKIEDAALALEKLVPVDVLGLAEGRQRYGLFTNAEGGILDDLMITNRGDHLFLVVNAACKDADFELLKAGLSDTCDVTMLDDRALIALQGPHAEAVLGELWADVSAMRFMDVAEADLHDVTCIISRSGYTGEDGFEISIPVASAVDVTQRLLEHPDVKPIGLGARDSLRLEAGLCLYGNDIDTATTPVEGALEWALQKARRAGGAREGGFPGADRILGQFAAGASRRRVGLKPEGRAPVRGGANLFADAEGKTPVGQVTSGGFGPSVDGPVAMGYVDAGHIENGTTLFAEVRGKYLPVAVAALPFVKQTYKR	379	83.377	0	645	379
			Glycine cleavage system H protein	-	gcvH	SMc02048	MLKFTEEHEWLKIDGDVATVGITEHAAGQLGDLVFVELPEAGASFSKGDSAATVESVKAASDVYCPLDGEIVEVNQAIVDDPSLVNSDPQGAAWFFKLKLADPDAANALLDEAAYKEFVA	120	MBHDPP_01492	MLKFTEEHEWLKIEAGVATVGITEHAAGQLGDLVFVELPETGSNFAKGDSAATVESVKAASDVYCPLDGEIVEVNQAIVDDPSLVNSDPQGAAWFFKLKLANPSDADALLEEAAYKELVA	120	89.167	1.51e-75	217	120
			Glycine dehydrogenase (decarboxylating)	1.4.4.2	gcvP	SMc02049	MSMPKDFTFTDYKPYDFANRRHIGPSPAEMDEMLKVVGYPSLDALIDDTVPPSIRQRTPLAWGAPMTEREALDKLRETANRNRKLVSLIGQGYYGTITPPVIQRNILENPAWYTAYTPYQPEISQGRLEALLNYQTMVCDLTGLDVANASLLDEATAAAEAMAIAERVAKSKAKAFFIDENCHPQTIALLKTRAEPLGWQIVLGDPFEDLDAAGVFGAIFQYPGTYGHVRDFSGLIAKLHGQGAIAAVAADPLALALLKSPGEMGADIAIGSTQRFGVPVGYGGPHAAYMAVKDAYKRSMPGRLVGVSVDARGNRAYRLSLQTREQHIRREKATSNICTAQVLLAVMASMYAVFHGPDGIKAIAQSVHQKTVRLAMGLEKLGYTVEPDVFFDTITVEVG…	954	MBHDPP_01493	MSMPKDFTFTDYKPYDFANRRHIGPSPAEMDEMLKVVGYPTLDALIDDTVPPSIRQKTPLAWGAPMTEREALDKMRETANRNQKLVSLIGQGYYGTITPPVIQRNILENPAWYTAYTPYQPEISQGRLEALLNYQTMVCDLTGLDVANASLLDEATAAAEAMAMAERVSKSKAKSFFVDENCHPQTIALLKTRAEPLGWQIVIGNPFADLDPVDVFGAIFQYPGTYGHVNDFTGLIARLHQTGAIATVAADPLALALLKSPGEMGADIAIGCTQRFGVPVGYGGPHAAYMAVKDAHKRSMPGRLVGVSVDARGNRAYRLSLQTREQHIRREKATSNICTAQVLLAVMASMYAVFHGPKGIKAIAQSVHQKTVRLAMGLEKLGYTVEPDVFFDTITVEVG…	954	92.977	0	1794	954
		ALAS	5-aminolevulinate synthase	2.3.1.37	hemA	SMc03104	MDFESFFKNELDGLHQEGRYRVFADLARHRGSFPKATRYTADGAQEVTVWCSNDYLGMGQCPIVTEAMKNAIDECGAGAGGTRNISGTNHYHVLLERELADLHGKESALLFTSGYVSNWAALGTLCSKIPGVIVFSDAGNHASMIEGIRHSKCERVIFKHNSVADLEAKLAAADPRAPKIIAFESVYSMDGDIAPIREFCDLADKYGAMTYLDEVHAVGMYGPRGGGIAEREGLMHRLTVIEGTLGKAFGVMGGYITGSAALCDFIRSFASGFIFTTALPPALAAGALASIRHLKESQVERFAHQERVRRLRSLLDQRGIPHMVNPSHIVPVIVGDAAKCKWISDLLLDNFGIYVQPINYPTVPKKTERLRITPTPMHSDADIDHLVSALHSLWSRCAL…	404	MBHDPP_03167	MDFENFFKNELDGLHQEGRYRVFADLARHRGQFPKAARHTAEGVQEVTVWCSNDYLGMGQHSVVTEAMKRAIDECGAGAGGTRNISGTNHYHVLLERELADLHGKESALLFTSGYVSNWAALGTLCSKIPGVIVFSDAGNHASMIEGIRHSKCERVIFKHNSVADLEAKLAAADPRAPKLIAFESVYSMDGDIAPIKEFCDLADKYGAMTYLDEVHAVGMYGPRGGGIAEREGLMHRLTVIEGTLGKAFGVMGGYITGSAALCDFIRSFASGFIFTTALPPTLAAGALASIRHLKESQVERFAHQERVRRLRSLLDQRGIPHMPNPSHIVPVMVGDAAKCKWISDLLLDNFGVYVQPINYPTVPKKTERLRITPTPLHSDADIDHLVGALHSLWSRCAL…	404	95.545	0	806	404
	central metabolism	Sda	L-serine ammonia-lyase (serine dehydratase)	4.3.1.17	sda	SMc01256	MFLSVFDVFKIGIGPSSSHTMGPMSAANRFLDLILSDEWPRPSHAAVGAIKVSLHGSLAHTGIGHGTGRAVILGLMGERPDLVEPDGMDGIIEQVERTGRITPPGHAGYMFQPKTDLVFDKKTPLPGHANGMSFSAFDRDGRLLLKRIYYSIGGGFVVTDTELDAMRAQKNKPAGVKVPYPFATAQQMLDMAARSGLTIAQMKRANEECRMSRDELDAGLDRIWTAMSSCIDRGLSQDGIMPGGLKVRRRARAIHDKLQEEWRSNKTNPLLANDWLSVYAMAVNEENAAGGRVVTSPTNGAAGVVPATIRYYLHFHDDADQEGIRDYLLTAAAIGGIIKHNASISGAEVGCQGEVGSASAMAAAGLAAVMGGTPEQIENAAEIALEHHLGMTCDPVAGL…	466	MBHDPP_01149	MFLSVFDVFKIGIGPSSSHTMGPMSAANRFLDLILSDDWPRPSHASVAAIKVSLHGSLAHTGIGHGTGRAVILGLVGERPDLVDPDRMDALIDEVERTGRITPPGHPSYEFQPKTDLVFDKKVPLPGHANGMSFSAFDRDGRLLLKRIYYSIGGGFVVTDTELEAMRASKNKATGVKVPFPFSSAQEMLDMSARSGLTIAQMKRANEEATMSPDELNAGLDRIWGAMSNCIDRGLSQDGIMPGGLKVRRRARSIHDKLQEEWRSNKANPLLANDWLSVYAMAVNEENAAGGRVVTSPTNGAAGVVPATIRYYMHFHDDADQEGIRDYLLTAAAIGGIIKHNASISGAEVGCQGEVGSASAMAAAGLAAVMGGTPEQIENAAEIALEHHLGMTCDPVAGL…	466	92.704	0	862	466
		Pyc	Pyruvate carboxylase	6.4.1.1	pyc	SMc03895	MSISKILVANRSEIAIRVFRAANELGLKTVAIWAEEDKLALHRFKADESYQVGRGPHLPRDLGPIESYLSIDEVIRVAKLSGADAIHPGYGLLSESPEFAEACAANGITFIGPKPETMRQLGNKVAARNLAISIGVPVVPATEPLPDDPEEIKRLAEEIGYPVMLKASWGGGGRGMRAIRDPKDLIREVTEAKREAKAAFGKDEVYLEKLVERARHVESQILGDTHGNVVHLFERDCSIQRRNQKVVERAPAPYLNDAQRQELADYSLKIARATNYIGAGTVEYLMDSDTGKFYFIEVNPRIQVEHTVTEVVTGIDIVKAQIHILDGFAIGAPESGVPRQEDIRLNGHALQCRITTEDPEQNFIPDYGRITAYRGATGFGIRLDGGTAYSGAVITRYYD…	1152	MBHDPP_03401	MPISKILVANRSEIAIRVFRAANELGLKTVAIWAEEDKLALHRFKADESYQIGRGPHLARDLGPIESYLSIEEVIRVAKLSGADAIHPGYGLLSESPEFVDACDAAGIIFIGPRPATMRQLGNKVAARNLAISVGVPVVPATDPLPDDEKEIHRLAAEIGYPVMLKASWGGGGRGMRAIRDPKDLIREVTEAKREAKAAFGKDEVYLEKLVERARHVESQILGDTHGNVVHLFERDCSIQRRNQKVVERAPAPYLSDAQRQELANYSLKIAKATNYIGAGTVEYLMDVNTGKFYFIEVNPRIQVEHTVTEVVTGIDIVKAQIHILDGEAIGTPQSGVPDQADIRLNGHALQCRITTEDPEQNFIPDYGRITGYRSAAGFGIRLDGGTAYTGAYITRYYD…	1152	89.043	0	2110	1150
Vitamin B12 related metabolism	Co import	CbtJ	Cobalt transporter, periplasmic solute-binding protein	-	cbtJ	SMb20056	MNSFLKRPLIAGLITFSIGAAALGHPVYAAETTYPLTLENCGRQITFDKTPTRTVSIGQSSTEILYLLGLADKVAGTALWVGPVLEGYAEVNAKVERLADNDPSFESVLAKKPDMVAVQFQWQVGPEGVVARPEQFEELGIPVYTSPSDCTGKENSAASDGVRRQVFTMDLVYREIRELAHIYNVQDKGEKVVAELKSREEAARAKVASAGDKLSAVFWFSSAADADPYVAGRNGAPGYIMAALGIENIIDTEDEWPTVGWETIAKAEPTMIVAGSMERRRYPLDSLDAKLEFLKTDPVASLMPAVAKGYVFAIDAQAMNPTIRTIEGIEALADAIAEAGLASKAGLASKAGLGK	355	MBHDPP_01839	MKINIAPFSLLFVLAAATPALAYPVTVKSCNREVTFDAAPKRAIANDVNLVEMMLALRLQDRMVGYTGVSGWKTLDEKLREGVKELPELSEKYPTKEVLLNADADFLFAGWNYGMKVGGEVTPETLAPFKIGVYELTESCIHVMAKQKPDMNDMFVDLLNLGRIFGVEDRAETLVDGYRRQLAEITKANAGKANPTRVFVYDSGEEKPFTSGRFGIPTAMIEAAGGANIMDDVEKSWVEISWEPVIERNPEVVVIVNYGEVKAEDKIAFMKNNAAFKNVDAVKNDRFVVLDYVEATPGPRNIDAIARLAKAFQGEGL	317	24.051	4.3e-20	87	316
		CbtK	Cobalt transporter, permease	-	cbtK	SMb20057	MSRVLTLAGRTGTGRVGAALAALVILFAALWMGAAIGETAIPFKTVAQTVANRLWNAGYPLAPIDEGIIWSYRLSRAVVAASCGASLALSGAVLQSLLRNPLADPYILGISAGASTGAVSVAILGVGAGMLTLPLGAFIGALVAFVLVSLLAVKAGRGTAAIILAGVAGSQLFNALTSFIVTKAATAEQARGIMFWLLGNLSGVRWPDAWLAVPATLLGLVVCLWHARPLDAFTFGSESAASLGISVRRTYFALVGVSAMMTAVMVSIVGSIGFVGLVIPHAARMLVGVRHGVLLPAAALIGAVFMILADILSRVLIPGQVLPIGVITALVGAPAFALILGQRRDRA	347	MBHDPP_01838	MLAEDASPGPVAVSRLAPARALKAGAGLMAALLLLALTVTAGVSLGSAPIPVATVWSIIASKISLGSVEAFWSAGRESIVWDVRLPRVMLAGLVGAGLGLTGAVLQAVTRNPLADPHLLGVSSGGALGAIVALLHTGIILGLATVPLFAFAGALLATVLVAFVSRVLGSSADRLVLAGVAVAFVLTSVGNLMIFLGDPRATHTVIFWMLGGLGLAQWSQLVYPGVVLFASLGWLMIRAREINALAMGDETAMTLGIPVRRFRLTLFVVTALLTGVMVAFSGAIGFVGLMVPHFVRLLAGSDNVRVIPLSAFFGALTLILADLAARVIMAPEDMPIGVVTGLVGGIAFIAILKRRA	355	39.009	4.54e-57	187	323
		CbtL	Cobalt transporter, ATP-binding protein	-	cbtL	SMb20058	MTLSASGVSWSAGGVEILKDVSLTVETGEFLGIIGPNGSGKTSLMSLISGIRKPKRGEVLLDGCPIGTLGRRTVAQRLALVEQQAETGEPITARQAVELGRTPYLGPLSPWSPEDDAIVGAALANVDMAHLADRLWHTLSGGERQRLHIARALAQQSKILLLDEPTNHLDIGHQISLLDLVRRQDLTVVAALHDLNHAAMFCDRIAVMQAGRLVALGRPREVLTVERIRAVFGIEVEVEHEFDGSCSIRYRARRPRPLAAIAAVGA	266	MBHDPP_01840	MSCNATGAALTVEGLRWGPRSGLTLVNDIGFAIAAGSRLAILGPNGAGKTSLLRCLYRAVQPNAGRVSVDGVDLWSISAREAARTIAVVLQEMPGDFPFSVRDVVMMGRIPRREGLSGWNDFDRERVQHALAHLDLAHLAGRQFSTLSGGEKQRVLIARALAQEPRIIILDEPTNHLDIRHQLEILELLQTLKLTIVSTLHDINLAAEFATDVAILTAGRLTAFGPPEEVLSPSELSAAFGVTATVHNAAAGGARFSFSLPRQGSIS	267	41.569	1.33e-62	195	255
	entry to cobalamin pathway	HemB	porphobilinogen synthase	4.2.1.24	hemB	SMc01766	MRRDALDGRKKCRRRVAGNAGFQPLKAHDKPPSRTIRKEGRGAMNDRTNLVDRITGHRRMRRNRKADWTRRLVRENRLTVDDLIWPIFVVPGSGIVEPIDAMPGVNRMSVDKAVEAAKEAAGLGIPAIATFPNIDMALRDETGSDSLNADNLINQATRAIKKAVPDIGIITDVALDPFTSHGHDGILRGGEIVNDETVEAIARAAVIQADAGSDIIAPSDMMDGRIGAIREALDAACHQNVGIMSYATKFASAFYGPYREAIGTGGLLKGDKKTYYIDPSNGTEAIRDAALDVEEGADMLMVKPGLPYLDICWRMKEAFGLPVFAYQVSGEYAQIKAAAANGWIDGERVMLETLLAFKRAGCDGILSYFAVDVARILAKR	380	MBHDPP_00929	MNDRTNLVDRVTGHRRMRRNRKADWTRRLVQENRLTVDDLIWPIFIVPGENIIQPIDAMPGVNRMSIDKAVEAVKEAAGLGIPAIATFPNIDLSLRDDTGSNSLAADNLINQATRAFKKAVPEIGIITDVALDPFTSHGHDGILRNGEIVNDETVETIARAAVAQADAGSDIIAPSDMMDGRIGAIRQALDAHGHQNVGIMSYATKFASGFYGPYREAIGTGGLLKGDKKTYYIDPANGTEAIRDAALDVEEGADMLMVKPGLPYLDICWRMKEAFGLPVFAYQVSGEYSQVKAAAANGWIDGEKVMLETLLAFKRAGCDGILSYFAVEVARILAKGR	338	91.667	0	620	336
		HemC	porphobilinogen deaminase	2.5.1.61	hemC	SMc03231	MQTKPFRIGTRGSPLAMAQTHETRDRLAAAHGLPPEMFEIVILSTKGDRITDRSLAEIGGKGLFTEELEQQLLSGDLDFAVHSSKDMPTKLPEGLFLSAFLPREDIRDAFVGRSAKRLVDLPQGATVGSSSLRRQALIRRLRPDIDVITYRGQVETRLRKLAEGQVDGTLLAYAGLRRLGMEHVPTELLDPEEFPPAPAQGAICVEARIGDDRINTLLAAIDDPRTHEAVSCERGFLATLDGSCRTPIAGYAQSDGTHIRFAGMILTPDGTTSHQIEIDGRAADAERLGQEAGERIRAKAGPGFFSSWS	309	MBHDPP_03253	MQTKPFRIGTRGSPLALAQAHETRDRLAAAHGLAPEMFEVVILSTKGDRITDRSLAEIGGKGLFTEEIEQQLLSGELDFAVHSSKDMPTKLPDGLCLSAFLPREDIRDAFIGRTAKKLMELPQGVTVGSSSLRRQALIRRLRPDINVITYRGQVETRLRKLAEGQVDATLLAYAGLKRLGMTDVPTELLDPQEFPPAPAQGAICIESRIGDSRINDLLAAIDDPRTHEAVACERGFLATLDGSCRTPIAGLATSDGTHLSFSGMILTPDGQTHHRVTIEGKATDAEALGQKAGEEIRAKAGPGFFASWT	309	86.084	0	550	309
		HemD	uroporphyrinogen-III synthase	4.2.1.75	hemD	SMc03232	MRVLVTRPRPAAERTAARLSAMGHEAVILPLMQAQHLAGAARAALSEPHQAIAVSSGEAVRVLGALGPALEPHLATPLFAVGEATARAAGDLGFTDVRIGPGTGEGLAETVAALLPPGETLVYLAGSPRTDGFERALHQRRIEHRTAECYRMAPVHYPAETLPGLLRAGPFDAVMLYSRESARRLDAALRESGLEPADLASRFLCLSWPIRETLPDGLPCGVAAVPDEENLLRLL	235	MBHDPP_03254	MRVLVTRPLPAAEATVRRLEAAGHRPILLPLMQATHLAAVSVAALEVPHAAIVLTSAEAIRVLVSSDADLSQHLATPCFCVGAATAQAAAGLGFSDLRIAEGTGQSLAELIGATIDTLPPLPLLYLAGTPRSEGLEKGLRHRGIEHRTVECYRMEPIAHSRAAIEDLRRSSRPDAVLLYSRETARQFVRLLSEAGVDAASFAPRYLCLSPVVAEALPGNVVAETAASTDEDSLFSLL	237	51.055	1.95e-65	200	237
		CobA	uroporphyrinogen-III C-methyltransferase	2.1.1.107	cobA	SMc04284	MTDMFAGLPELEPGSVWLVGAGPGDPGLLTLHAANALRQADVIVHDALVNGDCLKLAKASAALEFAGKRGGKPSPKQRDISLRLVELAREGKRVLRLKGGDPFVFGRGGEEALTLVEHRIPFRIVPGITAGIGGLAYAGIPVTHREVNHAVTFLTGHDSSGVVPDRINWEGIAKGSPVIVMYMAMKHIGQISANLMAAGRSPDEPVAFVCNAATPEQVVLETTLSSAEADVTASGLEPPAIVVVGEVVRLRASLDWLGALDGRALAPDPFSSRILRNPA	279	MBHDPP_01754	MIDDLFAGLPALEKGSVWLVGAGPGDPGLLTLHAANALRQADVIVHDALVNEDCLKLARPGAVLEFAGKRGGKPSPKQRDISLRLVELARAGNRVLRLKGGDPFVFGRGGEEALTLVEHQVPFRIVPGITAGIGGLAYAGIPVTHREVNHAVTFLTGHDSSGLVPDRINWQGIASGSPVIVMYMAMKHIGAITANLIAGGRSPDEPVAFVCNAATPQQAVLETTLARAEADVAAAGLEPPAIVVVGEVVRLRAALDWIGALDGRKLAADPFANRILRNPA	280	88.172	1.28e-176	486	279
	Corrin ring construction	CobI	precorrin-2 C20-methyltransferase	2.1.1.130	cobI	SMc03191	MSGVESGRLIGVGTGPGDPELLTVKAVRALGEADVVAYFAKAGRNGNGRAVVEGLLKPGMTELPLYYPVTTEIDKDHDAYKRQITDFYDASAEAVAAHLLAGRTVAVLSEGDPLFYGSYMHLHVRLAGRFPAEVIPGITAMSGCWSLAGLPLVQGDDVLSVLPGTMGEGELRRRLADTQAAVIMKVGRNLPKIRRALAAAGRLEAAVYVERGTMRNAAMVPLGEKPDDEAPYFSLVLVPGWKDRPGSEGRA	251	MBHDPP_03088	MSGVGVGRLIGVGTGPGDPELLTVKAVKALGQADVLAYFAKAGRSGNGRAVVEGLLKPDLVELPLYYPVTTEIDKDDGAYKTQITDFYNASAEAVAAHLAAGRTVAVLSEGDPLFYGSYMHLHVRLANRFPVEVIPGITAMSGCWSLAGLPLVQGDDVLSVLPGTMAEAELGRRLADTEAAVIMKVGRNLPKIRRALAASGRLDQAVYVERGTMKNAAMTALAEKADDEAPYFSLVLVPGWKDRP	245	88.571	1.05e-150	417	245
		CobG	precorrin-3B synthase	1.14.13.83	cobG	SMc03193	MTSCAAPRADRSATGTSMRRGSCPSLAAPMQTGDGLLVRLRPAGDGLTPAEMRAIAGAAARCGSGVIEVTARGNLQIRGLTPESVPALAEAIGAAEIAIAEGVAIETPPLAGFDPDEIADPRPLARALRVAISGAGEALRLAPKLSIVVDGGGRFHLGSLTADLRVSALAHEGGVRWLFSLGGTARSAKPVALLESKDIVPMVLEILGDLTARGPASRARELDADLLRQRAAAGDALPRVDGPVFSPPPAGIHHFGGAGTVLGIGLAFAQTDAGSLVAFLRQAEELGANEIRLAPPHGLFVLGLSGETAAVAQRLASAHGFLVASGDPRNHIATCAGLACASARMDTKAMARLLLEAAPDLLDGSATVHLSGCPKGCASPTASPLTLVGAPSGYALVVN…	455	MBHDPP_03090	MTDLMTSCALPLTGDAGTVASMRRGACPSLAEPMQTGDGLLVRVRPTDDSLTLPKVIALATAAERFGNGIIEITARGNLQLRGLSAASVPRLAQAIGDAEIAIAEGLAIEVPPLAGIDPDEIADPRPIATELREALDVRQVPLKLAPKLSVVIDSGGRFGLGAVVADIRLQAVSTVAGVAWVLSLGGTSTKASSVGTLAGNAVVPALITILEKLASLGTTMRGRDLDPSEIRALCRCETSSERPAAPRSAAIPGIHALGNADTVLGLGLAFAQVEAAALASYLHQVQALGANAIRLAPGHAFFVLGLCPETAAVAQSLAASHGFRIAEQDPRNAIATCAGSKGCASAWMETKGMAERLVETAPELLDGSLTVHLSGCAKGCARPKPSELTLVGAPSGYG…	459	60.526	2.56e-179	507	456
		CobJ	precorrin-3B C17-methyltransferase	2.1.1.131	cobJ	SMc03190	MTGKLFIVGTGPGNPAQMTPEAEDAIAVATEFFGYGPYLDRLHLRADQRRIASDNREELDRAHAALARAAAGADVCVVSGGDPGIFAMAAAVCEAIDKGPQEWREVDLTITPGVTAMLAVAARIGAPLGHDFCAMSLSDNLKPWDVITRRLRLAAEAGLVIALYNPISKARPWQLGEAFEVLRQVLPAQVPVIFGRAAGRPDERIAVMPLGEADAGRADMATCVIIGSPETRIIAREGKHDLVYTPRSFTGESH	254	MBHDPP_03087	MTGTLYVVGTGPGSAKQMTPETAEAVAAAQEFYGYFPYLDRLNLRPDQIRVASDNREELDRAQVALTRAAAGVKVCMVSGGDPGVFAMAAAVCEAIDKGPAEWKSVELVITPGVTAMLAVAARIGAPLGHDFCAISLSDNLKPWEVITRRLRLAAEAGFVIALYNPISKARPWQLGEAFELLRSVLPATVPVIFGRAAGRPDERIAVMPLGEADANRADMATCVIIGSPETRIVERDGQPDLVYTPRFYAGASQ	254	81.496	7.1e-155	428	254
		CobM	precorrin-4 C11-methyltransferase	2.1.1.133	cobM	SMc03187	MTVHFIGAGPGAADLITVRGRDLIGRCPVCLYAGSIVSPELLQYCPPGARIIDTAPMSLDEIEAEYVRAAEAGEDVARLHSGDLSVWSAVAEQIRRLEKNGIAYTMTPGVPAFAAAAATLGRELTIPAVAQSLVLTRVSGRASPMPNSETLAAFGATGSTLAIHLAIHALGQVVEELTPLYGADCPVAIVVKASWPDERVVRGTLGDIAARVAAEPIERTALIFVGPGLEASDFRESSLYDPTYQRRFRGRD	252	MBHDPP_03084	MTVHFIGAGPGAADLITVRGRDLIGRCPVCLYAGSIVSPELLRYCPPGARIVDTAPMSLDEIEAEYVKAEAEGLDVARLHSGDLSVWSAVAEQIRRLEKHGIAYTMTPGVPSFAAAASALGRELTIPAVAQSLVLTRVSGRASPMPNSETLSAFGATGSTLAIHLAIHALQQVVEELTPLYGADCPVAIVVKASWPDERVVRGTLGDIAAKVAEEPIERTALIFVGPGLEASDFRESSLYDPAYQRRFRGRGE	253	93.625	1.45e-172	473	251
		CobF	precorrin-6A synthase	2.1.1.152	cobF	SMc03194	MRHILIIGIGAGNPEHMTVQAINALNRADVLFIPTKGEKKTELAELRRGICARYVTRAGSRTVEFAVPVRRTEGRSYVESVDDWHAGIAAAYEALLESELAEGQTGAFLVWGDPMLYDSTIRIVERVKTRGRVTFGYDVIPGITSLQALCASHRIPLNLVGKPVEITTGRRLAESFPHRNETAVVMLDGEQAFRKIEDPDAEIYWGAYLGTPDEIVIAGRLAEVKEQILEARAAARERMGWIMDIYLLRKGADFEE	256	MBHDPP_03091	MRKILIIGIGSGNPEHMTVQAINALNCADVLFIPTKGAKKTELAEVRRDICARYVTRKDSRTVEFAVPVRRTEGVSYDGSVDDWHAQIAGIYEALLSKELGEEGTGAFLVWGDPMLYDSTIRIVERVKARGEVAFAYDVIPGITSLQALCASHRIPLNLVGKPVEITTGRRLHESFPEKSQTSVVMLDGEQAFQRVEDPEAEIYWGAYLGTRDEIVISGRVAEVKDRILETRAAARAKMGWIMDIYLLRKGADFDE	256	83.594	4.38e-158	437	256
		CobK	precorrin-6A reductase	1.3.1.54	cobK	SMc03189	MAEPLFDMSATGRPRILILGGTTEARQLAERLVSEPHYDTAISLAGRTADPRPQPLPTRTGGFGGAEGLAVFLRERNIALLIDATHPFAARISLNAAAAAKMTGTPLLALRRPAWAAEPGDRWTCVGSVAEAVPALGEAPRRVFLAIGRQEAFHFERAPQHSYVVRSVDPVMPPLDLPDVTAILASGPFAQADETELLERHGIDVIVAKNSGGAATYGKIAAARQLGIEVVMVERHKPADVQSVGDCDEALERIRQWLSPVKDRGV	266	MBHDPP_03086	MAEDVRYDTAISLAGRTADPRPQPVKTRIGGFGGADGLAHFVHDENIALLVDATHPFAARISHNAADAAQRTGVALIALRRPEWVPLPGDRWTAVDSVVEAVSALGDRRRRVFLAIGRQEAFHFEVAPQHSYVIRSVDPVTPPLNLPDQEAILATGPFAEADEAALLRSRQIDVIVAKNSGGSATYGKIAAARRLGIEVIMVERRKPADVPTVGSCDEALNRIAHWLAPA	230	74.236	6.73e-120	340	229
		CobL	Precorrin-6B C5,15-methyltransferase (Decarboxylating)	2.1.1.132	cobL	SMc03188	MADMSNSGSAIVAPWLIVIGIGEDGVAGLGDEAKRLIEAAPVVFGGARHLELAAPLIGGERHIWQSPFERSVEAIVARRGSPVVVLASGDPFLYGVGATLARRVDAAEMRTIPAPSAFSLAASRLGWPLQEVATVSLHGRPLDLIRPHLQPGARVLTLTSDESGPKALAGLLAESGFGQSRLTVLEALGGAGERVSRHLASGFAMEEINALNVCALEVVADADARVLTLANGLDERLFEHDGQITKREVRALTLSALAPRKGELLWDIGAGSGSIAIEWMLADPAMRAVAVEASSERAARIGRNAVRFGVPGLVVVEGQAPEALRGLPRPDVIFIGGGGSEPGVMEAAIAALAPGGRLVANAVTTEMEAVLLARHAQFGGSLIRIDIARASPVGAMTGW…	413	MBHDPP_03085	MADVSNSEPAIVSPWLTVIGIGEDGVAGLGDEAKRLIAEAPVVYGGHRHLELAASLITGEAHNWLSPLERSVVEIVARRGSPVVVLASGDPFFFGVGVTLARRIASAEIRTLPAPSSISLAASRLGWALQDATLVSVHGRPLDLVRPHLHPGARVLTLTSDGAGPRDLAELLVSSGFGQSRLTVLEALGGAGERVTTQIAARFMLGLVHPLNVCAIEVAADEGARILPLAAGRDDALFEHDGQITKREVRALTLSALAPRKGELLWDIGGGSGSIGIEWMLADPTMQAITIEVEPERAARIGRNATMFGVPGLTVVEGEAPAALAGLPQPDAIFIGGGGSEDGVMEAAIEALKSGGRLVANAVTTDMEAVLLDHHARLGGSLIRIDIARAGPIGGMTGW…	413	76.456	0	598	412
		CobH	precorrin-8X methylmutase	5.4.99.61	cobH	SMc03192	MPDYDYIRDGNAIYERSFAIIRAEADLSGFSEEEADLAIRMVHACGSVEAVRQFVFSPGFVSAARAALKDGAPILCDAEMVAHGVTRARLPAGNEVICTLRDPRTAEIATEIGNTRSAAALKLWGERMAGSVVAIGNAPTALFYLLEMLRDGAPKPAAILGMPVGFVGAAESKDALAENSYGVPFAIVRGRLGGSAMTAAALNSLARPGL	210	MBHDPP_03089	MPEYDYIRDGNAIYERSFAIIRAEADLSRFSEEEADLAVRMVHACGSVEATRQFVFSPDFVSSARAALKAGAPILCDAEMVAHGVTRARLPAGNEVICTLRDPRTPALAAEIGNTRSAAALKLWSERLAGSVVAIGNAPTALFFLLEMLRDGAPKPAAILGMPVGFVGAAESKDALAENSYGVPFAIVRGRLGGSAMTAAALNSLARPGL	210	93.333	2.98e-142	393	210
		CobB	hydrogenobyrinic acid a,c-diamide synthase	6.3.5.9	cobB	SMc04282	MNGLMIAAPSSGSGKTTVTLGLMRALRRRGLSIAPGKAGPDYIDPAFHTAASGKPCFNYDPWAMRPELLLANAAAAAEDGSVLIMEAMMGLFDGAADGTGAPADLAAALGLAVILVVDCARLSHSVAALVGGYARHRDDVRVAGVILNRVGSDRHEGMLRDALAGIAMPVFGVLRQDAALKLPERHLGLVQAGEHGSLEAFIDHAAMRVASGCDLEAVLAAATPLTVGERAGTLKPLGQRTAVARDVAFAFCYEHLLSGWRGQGAEVTFFSPLADEAPDPRADAVYLPGGYPELHAEQLSNASNFRAAMHKAAGGGARVFGECGGYMVLGEGLVAADGGRYEMLGLLPLVTSFAERKRHLGYRRVTPVDDVFFRGPMTAHEFHYATIVSEGAAEPLFTV…	429	MBHDPP_01753	MSGLLIAAPASGSGKTTVTLGLMRALKRRGVAIAPGKAGPDYIDPAFHAAATGEPCFNYDPWAMRPELLLANASHVASGGRTLIVEAMMGLHDGAADGSGTPADLAATLNLAVILVVDCARMSQSVAALVRGYADHRDDIRVVGVILNKVGSDRHEMMLRDALGKVRMPVFGVLRQDSALQLPERHLGLVQAGEHSALEGFIEAAAARVEAACDLDAIRLIATIFPQVPAAADAERLRPLGQRIAVARDIAFAFCYEHLLYGWRQGGAEISFFSPLADEGPDAAADAVYLPGGYPELHAGQLSAAARFRSGMHSAAERGARIFGECGGYMVLGEGLVAADGTRYDMLGLLPLVTSFAERRRHLGYRRVVPVDNAFFDGPMTAHEFHYATIVAEGAADRL…	434	76.566	0	647	431
		CobN	hydrogenobyrinic acid a,c-diamide cobaltochelatase	6.6.1.2	cobN	SMc04303	MHLLLAQKGTIADGNEAIDLGQSPGDILFLSAADTELASIAAAHRQRAGARSLRIASLMNLMHPMSVDTYVERTARHAKLIVVRPLGGASYFRYVLEALYAAAVANKFQIAVLPGDDKPDPGLDPFSTVSVEDRQRLWGYCTEGGAENAGLFLDYAQALIDGGDKPQPARPLLKAGIWWPGRGVIGVEEWVRLSELRRAVPTAQADRAEHEPTVAVCFYRALVQSGETKPVEALIEALAAEGVRALPVFVSSLKDPVSIGTLEAVFAEALPDVVMNATGFAVSAPGADRQPTVLESGGAPVLQVIFSGSSREGWETSAQGLMARDLGMNVALPEVDGRVLSRAVSFKAASVYDPLVEANIVGHEPLTDRARFAARLAANWTKLRRTRPEGRRVAIVMAN…	1275	MBHDPP_01761	MHLLLAQKGTIADGNEAIDLGQTPADILFLSAADTELSSIAAAHGRRDGGLSLRIASLMSLMHPMSVDTYVERTARHAKLIVVRPLGGASYFRYLLEALHAAAVTHRFEIAVLPGDDKPDPGLEPFSTVAADDRQRLWAYFTEGGSDNAGLFLDYAAALVTGAEKPQPAKPLLKAGIWWPGAGVIGVSEWQSLVQGRMVAREGFEPPTVGICFYRALVQSGETRPVEALIDALEAEGVRALPVFVSSLKDAVSVGTLQAIFSEAAPDVVMNATGFAVSSPGADRQPTVLESTGAPVLQVIFSGSSRAQWETSPQGLMARDLAMNVALPEVDGRILARAVSFKAASIYDAKVEANIVGHEPLEGRVRFAADLAVNWAKLRRAEPAERRIAIVMANYPNRD…	1276	83.398	0	2154	1283
	Lower Ligand and Maturation	CobR	cob(II)yrinic acid-a,c-diamide:FMN oxidoreductase	1.16.8.-	cobR	SMc00514	MYVRDIVPERDVLEKTRLDPITYRDAMSRMSSHVQLITAADCKERRGVTITASCSVSDDPPTVLACLNAANRRNDIFSRGGSFALNLLGAQHHALAHAFSGRDQLDMERRFALGRWTQRTTGAPILVEAIAAFDCRLIEVKEVATHLILIGEVVDVQLGPKQPPLIYVDRGYHTL	175	MBHDPP_01521	MLEKTRLDPISYRDAMSRLAGHVQIITAADGSERRGVTVTAACSVSDSPPTVLVCLNGANPRNDIFTRSDSFALNLLGDEHRALAHGFSGRDQLDMDLRFALGQWTRLRTGAPILVNATAAFDCRLVEVKTIATHLVLFGEVVDVAIGPSRPPLIYVDRGYHSL	164	76.22	4.58e-94	268	164
		CobO	cob(I)yrinic acid a,c-diamide adenosyltransferase	2.5.1.17	cobO	SMc04302	MNDETANTGEPIAEKDEARHAMKMAKKKTARDKIMATKTDEKGLIIVHTGKGKGKSTAGFGMIFRHIAHGMPCAVVQFIKGAMHTGERDLIEKHFGEICQFHTLGEGFTWETQDRARDIAMAAKAWEKAKELIRDERNSMVLLDEINIALRYDYIDVAEVVSFLKEEKPHMTHVVLTGRNAKEDLIEIADLVTEMELVKHPFRSGIKGQKGVEF	214	MBHDPP_01760	MSDETTVGGEAPAEKDDARHAMKMAKKKAAREKIMATKTDEKGLIIVNTGKGKGKSTAGFGMIFRHIAHGMPCAVVQFIKGAMATGERELIEKHFGDVCQFYTLGEGFTWETQDRARDVAMAEKAWEKAKELIRDERNSMVLLDEINIALRYDYIDVAEVVRFLKEEKPHMTHVVLTGRNAKEDLIEVADLVTEMELIKHPFRSGIKAQQGVEF	214	89.72	1.79e-136	379	214
		CobQ	adenosylcobyric acid synthase	6.3.5.10	cobQ	SMc04309	MTRKIMLQGTGSDVGKSVLVAGLCRLASNHGLSVKPFKPQNMSNNAAVADDGGEIGRAQWLQALAARVPSSVHMNPVLLKPQSDVGSQVVVQGRVAGQAKGKEYQALKPSLLGSVMESFEQVSAGADLVIVEGAGSPAEINLRAGDIANMGFATRADVPVVLVGDIDRGGVIASLVGTHAILPGDDRRMVTGYLINKFRGDVTLFDDGIASVRQFTGWPCFGVVPWLKSAGRLPAEDSVVLERLTRGGGKALKVAVPVLSRIANFDDLDPLAAEPDVDIVFVRPGTPLPDDAGLIVIPGSKSTIADLDDFRRQGWDRDLDRHMRRGGRVVGICGGYQMLGSRVADPLGIEGGKREIEGLGLLSVETEMAPEKTVRNSRAWSREYDVALEGYEIHLGKTT…	484	MBHDPP_01765	MQGTGSDVGKSVLVAGLCRLAANQGLKVRPFKPQNMSNNAAVSDDGGEIGRAQWLQALAARVPSSVHMNPVLLKPQSDVGSQIVVQGKVAGQARGREYQALKPKLLGAVMESFEQISAGADLVVVEGAGSPAEINLRPGDIANMGFATRANVPVVLVGDIDRGGVIASLVGTHAILPEEDRRMVTGYLINKFRGDVTLFDDGIAAVNRYTGWPCFGVVPWLKAAARLPAEDSVVLEKLTRGEGRALKVAVPVLSRIANFDDLDPLAAEPEIDLVFVRPGSPIPVDAGLVVIPGSKSTIGDLIDFRAQGWDRDLERHVRRGGRVIGICGGYQMLGRRVTDPLGIEGGERAVEGLGLLEVETEMAPEKTVRNSRAWSLEHDVVLEGYEIHLGKTQGADCSR…	479	85.744	0	838	477
		CobD	adenosylcobinamide-phosphate synthase	6.3.1.10	cobD	SMc04279	MSAEILLILVIALLLDRVLGDPDWLWSRLTHPVVFFGKAVEYVDEALNRGEFTKAWLKFRGVVGILVLLAGATALGVVLARLFDVLGALGSLLEVVTVAVFLAQKSLADHVSRVAAGLRRDGLAGGREAVSMIVGRDPNTLDEPAVCRAAIESLAENFSDGVVAPAFWYAVAGLPGLLAYKMLNTADSMIGHKSPKYLHFGWASARLDDLANLPAARLSALLIAAGAYFRRGAEAAKTAIEVARRDHGLHRSPNSGWPEAAMAGATGVQLAGPRIYGGVKVDEPMMNDAGRAVAAIEDIEAAVTVFYAACSVMTFAFAAAALPLLLF	327	MBHDPP_01751	MSETILLILALALVIDRVVGDPDWLWARVPHPVVFFGKAIGFFDARLNREDLEDSARKFRGVVAILLLLGISAWFGHLLHRLFAVLGPLGFLLEAVLVAVFLAQKSLADHVRRVAGGLRQGGLEGGRAAVSMIVGRDPKTLDEPAVCRAAIESLAENFSDGVVAPAFWYAVAGLPGLLAYKMLNTADSMIGHKSPKYLHFGWASARLDDLANLPAARLSILLISAGALIHRGASAAKDALTVALRDHGLHRSPNSGWPEAAMAGALDLQLAGPRIYGGVKVSEPMINGPGRAVATSEDIDAGIAVFYGACTVMAGFVLAIAMI	323	77.333	7.5e-165	459	300
		CobU	Bifunctional adenosylcobalamin biosynthesis protein	2.7.1.156 / 2.7.7.62	cobU	SMc04305	MDISNLGPTLVLGGARSGKSTFAEKLVEATGSPMHYLATGRAFDEEMQERIALHQATRQGKGWTTHEEPLDLVGLLRRIDEPGRAVLIDCLTLWVTNLMMEERDMAAEFAALAAFLPEARSRLVFVSNEVGLGIVPENRMARDFRDHAGRLHQIVAEKSAEVYFVAAGLPLKMKG	175	MBHDPP_01763	MSSLSAGPVLVLGGARSGKSSFSERLVEASGFTMHYVATGRAWDDEMRERIDHHRTRRGEGWTTHEEPLDLVGILRRIDDPSHVVLIDCLTLWVTNLMLEERDMTAEFAALVAYLPEARARLVFVSNEVGLGIVPENRMAREFRDHAGRLHQIVAEKSAEVYFVAAGLPLKMKG	174	83.432	4.39e-104	293	169
		CobS	adenosylcobinamide-GDP ribazoletransferase	2.7.8.26	cobS	SMc04215	MADIRELWDDVARSVAFLSRIPVPDRYFHGYDGGLGRAVRAFPLAAILITLPAAAIAFILGALHASSLFSAFLVVAVQAMVTGALHEDGLGDTADGFGGGRDRESALEIMKDSRIGTYGAVALILSFGLRVSALAAFLPLLTPTGGGIALLATAALSRAAMVWHWSRLPPARRGGVAASAGIPEPGATSVALGSGVLLALVLFFLAGIPTVAVLLSFAAFGLAVPGFTRIASRKLGGHTGDTIGATQQLTEVAVLGALALAI	262	MBHDPP_01661	MGFVGDFCDDVARSIGFLSRIPMPARHFEGYDGRLSRAVRAFPFAGLAIALPSAAVAMALMALQVSSLFAAFVVVAIQALVTGALHEDGLGDTADGFGGGRDREAALAIMKDSRIGTYAAVALILSFGLRVSAFASILPLFSPLGAAMAILGAACLSRAAMVWHWSSLPPARSSGVAASAGEPEPAATRFALAFGLLVAMLLFYLAQVPALGVIAALVAFLATVKGFARLAMRKIGGQTGDTIGATQQLTEIAVLGALALTV	262	68.321	7.26e-118	335	262
		CobC	threonine-phosphate decarboxylase	4.1.1.81	cobC	SMc04281	MAAPIIHGGGITEAAARFGGTPEDWLDLSTGINPCPAALPEIDARVWHRLPDRHVEEAARAAASRYYRTGELMPLPVPGTQAAIQLLPRIAGQRKRVAIFAPTYGEYARVLKAAGLVVDSVTCAGDLQAAHGLAVVVNPNNPTGRRFPPEEILAMAEAMRAHGGLLVVDEAFGDLEPDASVAGHVAANDNLVVFRSFGKYFGLAGLRLGFVVASRTVEDSFRDWLGPWSVSGPALAISAKLMEGDTLGIKVGIAERKAALDAVLFGAGLDVVGGTGLFTLVEHERAYDLHAALCEAHILTRKFDYDPRWLRIGLSPNAQGDRRLAEALNRMGV	333	MBHDPP_01752	MSAPIVHGGGITEAAARYGGRPEDWLDLSTGINPCPVALPAVPERAWHRLPDRQTVDDARSAAADYYRTNGVLPLPVPGTQSVIQLLPRLAPANRHVAIFGPTYGEYARVLEAAGFAVDRVADADALTAEHGLVIVVNPNNPTGRALAPAELLAIAARQKASGGLLLVDEAFGDLEPQLSVAGHASGQGNLIVFRSFGKFFGLAGLRLGFVVATEPVLASFADWLGPWAVSGPALTISKALMQGDTKAIAAGILERRAGLDAALDGAGLNRIGGTGLFVLVEHPRAALLQERLCEAHILTRKFDYAPTWLRVGLAPDAAGDRRLADALARMEL	333	69.184	1.73e-165	462	331
		CobT	nicotinate-nucleotide--dimethylbenzimidazole phosphoribosyltransferase	2.4.2.21	cobT	SMc04214	MSASGLPFDDFRELLRNLPGPDTAALVAARERDGQLTKPPGALGRLEEIAFWLAAWTGRPPAVNRPLVAIFAGNHGVTRQGVTPFPASVTAQMVENFAAGGAAINQICVAHDLGLKVFDLALDYPTGDITEEPALSERDCAATMAFGMEAIAGGTDLLCIGEMGIGNTTIAAAINLGLYGGTAEEWVGPGTGSEGEVLMRKIAAVEKAVALHRDHLSDPLEVMRRLGGREIAAMAGAILAARMQKVPVIIDGYVATAAAAILKAANPAALDHCLIGHVSSEPGHMRAIEKLGKTPLLALGMRLGEGTGAALAAGIVKAAAACHSGMATFAQAGVSNKE	338	MBHDPP_01660	MSASGLPFDDFRELLRNLPGPDAAALVAARERDAQLTKPPGALGRLEEIAFWLAAWTGKAPVVNRPLVAIFAGNHGVTRQGVTPFPSSVTAQMVENFAAGGAAINQICVSHDLGLKVFDLALEYPTGDITEEAALSERDCAATMAFGMEAIAGGTDLLCIGEMGIGNTTIAAAINLGLYGGTAEEWVGPGTGSEGEVLKRKIAAVEKAVALHRDHLSDPLELMRRLGGREIAAMAGAILAARVQKVPVIIDGYVATAAASILKAANPSALDHCLIGHVSGEPGHLRAIEKLGKTPLLALGMRLGEGTGAALAAGIVKAAAACHSGMATFAQAGVSNKE	338	95.266	0	611	338
	scaffolding and chaperons	CobE	cobalamin biosynthesis protein CobE	-	cobE	SMc04285	MPSAEGHITAKLVLGLGCERNTAPEEVIALAEQALADAGASGKDVGLVASLDARTDEPAIHAVARHFSVPTHFFDAATLEAQSSRLKNPSKVVFAHTGCHGVAEGAALAAAGCDAVLLVPKIRSVRATAAIAGPADYARGAM	142	MBHDPP_01755	MPSGQHSAQTTKAGAGLVLGLGCERRTPAEEVIALAERALADAGVAPGDLRLVASLDARAEEPAILAAAQHFAVPAAFYDAATLEAEASRLANPSEIVFAYTGCHGVAEGAALVGAGREAVLIVQKIVSAHATAALAGPATLRAEKRIQAAEAV	154	71.429	3.25e-56	170	126
		CobW	cobalamin biosynthesis protein CobW, Co2+ chaperone	-	cobW	SMc04304	MTLARAPQRKIPATVITGFLGAGKTTMIRNLLQNADGKRIALIINEFGDLGVDGDVLKGCGAEACSEEDIIELTNGCICCTVADDFIPTMTKLLERENRPDHIVIETSGLALPQPLVAAFNWPDIRSEVTVDGVVTVVDSAAVAAGRFADDHDKVDALRVGDDNLDHESPLEELFEDQLTAADLIVLNKTDLIDAAGLKSVREEVASRISRKPTMIEARNGEVAAAILLGLGVGTEGDIVNRKSHHEMEHEAGEEHDHDEFDSFVVELGAIADPAAFTERLKGVISEHDVLRLKGFVDVPGKPMRLLVQAVGSRIDQYFDRAWASGETRSTRLVVIGLHDMDEPAVRAAISALV	354	MBHDPP_01762	MTTARANQGKIPATVITGFLGAGKTTMIRNLLQNADGKRIALIINEFGDLGVDGDVLKGCGAEACTEDDIIELTNGCICCTVADDFIPTMTKLLERENRPDHIIIETSGLALPQPLIAAFNWPDIRSEVTVDGVVTVVDSAAVAAGRFADDHDKVDALRVEDDNLDHESPIEELFEDQLTAADLIVLNKTDLIDASGLKAVRDEVSSRTSRKPTMIEAKNGEVAAAILLGLGVGTESDIANRKSHHEMEHEAGEEHDHDEFDSFVVELGSIADPAAFIDRLKGVIAEHDVLRLKGFADVPGKPMRLLIQAVGARIDQYYDRAWGAGEKRGTRLVVIGLHDMDEAAVRAAITALV	354	91.243	0	639	354
