## Supplemental Table S4 for "Glycine betaine-mediated transcriptional stimulation links its catabolism and vitamin B12 biosynthesis in *Rhizobiaceae*"

### Sheet: TableS4
Table S4: Media and solutions used for the fermentation of vitamin B12.
MOPS-B12 Preculture Medium				2X MOPS-B12 Basic			100X Vitamin Solution			100X SpuSa HMO15
Content	Conc	for 100 mL		Content	Amount		Content	Amount		Content	Amount
MOPS-B12 Basic	2X	50		MOPS	20		Biotin	0.125		Na2-EDTA ∙ 2 H2O	4
CaCl2	250 mM	0.1		NaGlutamat ∙ H2O	8		Calcium pantothenate	0.25		CaSO4 ∙ 2 H2O	1
FeCl3 ∙ 6 H2O	10 g/L	0.1		MgSO4 ∙ 7 H2O	0.5		Nicotinic acid	0.25		ZnSO4 ∙ 7 H2O	0.3
K2HPO4	1 M	0.2		adjust pH to 7.2 using KOH			Myo-inositol	6		FeSO4 ∙ 7 H2O	3.7
Vitamin Solution	100X	1		H2O	ad 1 L		Thiamine-HCl	0.25		MnSO4 ∙ H2O	0.2
SpuSa HMO15	100X	1					Lipoic acid	0.005		CuSO4 ∙ 5 H2O	0.15
Sucrose	400 g/L	1.75					Pyridoxine	0.3		Na2MoO4 ∙ 2 H2O	0.04
H2O	-	ad 100 mL					4-Aminobenzoic acid	0.05		Na2SeO4	0.04
							Riboflavin	0.02		H2O	ad 1 L
							H2O	ad 1 L
MOPS-B12 Fermentation Medium
Content	Conc	for 100 mL
MOPS-B12 Basic	2X	50
CaCl2	250 mM	0.1
FeCl3 ∙ 6 H2O	10 g/L	0.1
K2HPO4	1 M	0.2
Casein Digest	250 mM	0.1
DMBI (in EtOH, 100%)	25 g/L	0.1
CoCl2	50 g/L	0.05
Vitamin Solution	100X	2
SpuSa HMO15	100X	1.5
Sucrose	400 g/L	7.5
Glycine Betaine	500 g/L	1.2	* changes at this component are indicated in respective points in the manuscript
H2O	-	ad 100 mL
