## Supplemental Table S5 for "Glycine betaine-mediated transcriptional stimulation links its catabolism and vitamin B12 biosynthesis in *Rhizobiaceae*"

### Sheet: TableS5
Table S5: Identification of palindromes in -100/-41 positions of GB-regulated promoters from S. meliloti 102F34 and E. adhaerens LU2703.
Promoter for	Species	upstream promoter sequence (-100 / -41)	GC Content	Contains T-A	palindrom_arm1	palindrome_arm2	gapped_palindrome
cobU	S. meliloti	GGAGTAGCCGACGCAAAGCGCATTTCTGCCGTAATCGGCGGCCCCGGTGTCGCAGGCCGT	0.666667	yes	CGGCC	GGCCG	CGGCCccggtgtcgcaGGCCG
cobE	S. meliloti	AAGAATTGTCTGAGGTCGATCCCGTGGCTGCACGGATTGCGACACGTGGATGGCGCAATC	0.566667	no	CCGTG	CACGG	CCGTGgctgCACGG
cobE	S. meliloti	AAGAATTGTCTGAGGTCGATCCCGTGGCTGCACGGATTGCGACACGTGGATGGCGCAATC	0.566667	no	ATTGCG	CGCAAT	ATTGCGacacgtggatggCGCAAT
cobF	S. meliloti	CGTCGAGCGGCAGATGGCGCCGAACTGCTGACGCGGCCGTAGCGTTTGCCGTCGCGAATG	0.683333	yes	no palindrom detected
cobH	S. meliloti	TGAAAACGGAATAGGATCTGCGTTCGGCGCGCTGAACGCGCTCGTGCGGGAAAACAAAGA	0.55	yes	GCGCG	CGCGC	GCGCGctgaaCGCGC
cobH	S. meliloti	TGAAAACGGAATAGGATCTGCGTTCGGCGCGCTGAACGCGCTCGTGCGGGAAAACAAAGA	0.55	yes	GCGTTC	GAACGC	GCGTTCggcgcgctGAACGC
dmg2	S. meliloti	CCTTCCCCGCCCGCCACCGGCAACATTCTGGTCGTGCAGCACGATGATTATGTCGTAGAC	0.6	yes	TCGTGC	GCACGA	TCGTGCaGCACGA
soxII	S. meliloti	TGCGGCGGCGGCCGTCGATGTCGCAAGACCGCGCAAGTCCGCCGGATCGCGTCGCAAAAG	0.7	no	no palindrom detected
cobQ	E. adhaerens	AAAGCGCGAAACAATGCGTGAAAGGGCTTTGTCAATTGCGGCGAAATCGTGTCGAAACAG	0.483333	no	AAAGC	GCTTT	AAAGCgcgaaacaatgcgtgaaaggGCTTT
cobU	E. adhaerens	GTGCCTGACGCCCGACAAATCGTCGCGTGGCGCAACTCGGCCGGGGAGGCGTCGCATGCG	0.716667	no	no palindrom detected
cobE	E. adhaerens	CTTGCGATACGGTAGGCGGATGACGATCTTCCTCAAACGCGACATGGCGATGGCGCAATC	0.566667	yes	no palindrom detected
cobF	E. adhaerens	TCCGGCTGCGGACATCAACTGAAGGCTTGGCGCGAATGACGGCTTTGTCGTCGCCCTGAG	0.616667	no	no palindrom detected
cobH	E. adhaerens	CCGAAGCCGTCCGAACTGACGCTTGTCGGTGCGCCATCAGGATACGGGCTTGTCGTAAAT	0.583333	yes	no palindrom detected
dmg2	E. adhaerens	CGTTCCGCGAACCGCAAAATGCTCGGCTCTGGTCGTGCAGTTTGATGAGAATGTCGTAGA	0.533333	yes	no palindrom detected
soxII	E. adhaerens	TTAACCGATCCATAGTCATGTCGCAACTGCGCGCAAGTCCACGCAAATGCGTCGCAAAAG	0.516667	yes	ACGCA	TGCGT	ACGCAaaTGCGT
