## Supplemental Table S6 for "Glycine betaine-mediated transcriptional stimulation links its catabolism and vitamin B12 biosynthesis in *Rhizobiaceae*"

### Sheet: TableS6
Table S6: Comparison of protein sequences involved in the synthesis of vitamin B12 between E. adhaerens LU2703 and Pseudomonas denitrificans.
Protein sequences were identified by using publicly available sequences from P. denitrificans as queries against a database constructed from E. adhaerens translated ORFs in a BLASTp search.Values from the comparison arise from the same search results.
Information E. adhaerens LU2703				Information P. denitrificans (nom. rej.)			BLASTp results
locus tag	gene name	protein sequence	Length [aa]	GenBank Accession Number	protein sequence	Length [aa]	Pident	evalue	bitscore
MBHDPP_01765	cobQ	LQGTGSDVGKSVLVAGLCRLAANQGLKVRPFKPQNMSNNAAVSDDGGEIGRAQWLQALAARVPSSVHMNPVLLKPQSDVGSQIVVQGKVAGQARGREYQALKPKLLGAVMESFEQISAGADLVVVEGAGSPAEINLRPGDIANMGFATRANVPVVLVGDIDRGGVIASLVGTHAILPEEDRRMVTGYLINKFRGDVTLFDDGIAAVNRYTGWPCFGVVPWLKAAARLPAEDSVVLEKLTRGEGRALKVAVPVLSRIANFDDLDPLAAEPEIDLVFVRPGSPIPVDAGLVVIPGSKSTIGDLIDFRAQGWDRDLERHVRRGGRVIGICGGYQMLGRRVTDPLGIEGGERAVEGLGLLEVETEMAPEKTVRNSRAWSLEHDVVLEGYEIHLGKTQGADCSR…	479	AAA25777.1	MTRRIMLQGTGSDVGKSVLVAGLCRLAANQGLKVRPFKPQNMSNNAAVSDDGGEIGRAQWLQALAARVPSSVHMNPVLLKPQSDVGSQIVVQGKVAGQARGREYQALKPKLLGAVMESFEQISAGADLVVVEGAGSPAEINLRPGDIANMGFATRANVPVVLVGDIDRGGVIASLVGTHAILPEEDRRMVTGYLINKFRGDVTLFDDGIAAVNRYTGWPCFGVVPWLKAAARLPAEDSVVLEKLTRGEGRALKVAVPVLSRIANFDDLDPLAAEPEIDLVFVRPGSPIPVDAGLVVIPGSKSTIGDLIDFRAQGWDRDLERHVRRGGRVIGICGGYQMLGRRVTDPLGIEGGERAVEGLGLLEVETEMAPEKTVRNSRAWSLEHDVVLEGYEIHLGKTQ…	485	99.791	0	956
MBHDPP_01763	cobU	MSSLSAGPVLVLGGARSGKSSFSERLVEASGFTMHYVATGRAWDDEMRERIDHHRTRRGEGWTTHEEPLDLVGILRRIDDPSHVVLIDCLTLWVTNLMLEERDMTAEFAALVAYLPEARARLVFVSNEVGLGIVPENRMAREFRDHAGRLHQIVAEKSAEVYFVAAGLPLKMKG	174	AAA25778.1	MSSLSAGPVLVLGGARSGKSSFSERLVEASGFTMHYVATGRAWDDEMRERIDHHRTRRGEGWTTHEEPLDLVGILRRIDDPSHVVLIDCLTLWVTNLMLEERDMTAEFAALVAYLPEARARLVFVSNEVGLGIVPENRMAREFRDHAGRLHQIVAEKSAEVYFVAAGLPLKMKG	174	100	8.69e-128	353
MBHDPP_01762	cobW	MTTARANQGKIPATVITGFLGAGKTTMIRNLLQNADGKRIALIINEFGDLGVDGDVLKGCGAEACTEDDIIELTNGCICCTVADDFIPTMTKLLERENRPDHIIIETSGLALPQPLIAAFNWPDIRSEVTVDGVVTVVDSAAVAAGRFADDHDKVDALRVEDDNLDHESPIEELFEDQLTAADLIVLNKTDLIDASGLKAVRDEVSSRTSRKPTMIEAKNGEVAAAILLGLGVGTESDIANRKSHHEMEHEAGEEHDHDEFDSFVVELGSIADPAAFIDRLKGVIAEHDVLRLKGFADVPGKPMRLLIQAVGARIDQYYDRAWGAGEKRGTRLVVIGLHDMDEAAVRAAITALV	354	AAA25779.1	MTTARANQGKIPATVITGFLGAGKTTMIRNLLQNADGKRIGLIINEFGDLGVDGDVLKGCGAEACTEDDIIELTNGCICCTVADDFIPTMTKLLERENRPDHIIIETSGLALPQPLIAAFNWPDIRSEVTVDGVVTVVDSAAVAAGRFADDHDKVDALRVEDDNLDHESPIEELFEDQLTAADLIVLNKTDLIDASGLKAVRDEVSSRTSRKPTMIEAKNGEVAAAILLGLGVGTESDIANRKSHHEMEHEAGEEHDHDEFDSFVVELGSIADPAAFIDRLKGVIAEHDVLRLKGFADVPGKPMRLLIQAVGARIDQYYDRAWGAGEKRGTRLVVIGLHDMDEAAVRAAITALV	354	99.718	0	710
MBHDPP_01761	cobN	MHLLLAQKGTIADGNEAIDLGQTPADILFLSAADTELSSIAAAHGRRDGGLSLRIASLMSLMHPMSVDTYVERTARHAKLIVVRPLGGASYFRYLLEALHAAAVTHRFEIAVLPGDDKPDPGLEPFSTVAADDRQRLWAYFTEGGSDNAGLFLDYAAALVTGAEKPQPAKPLLKAGIWWPGAGVIGVSEWQSLVQGRMVAREGFEPPTVGICFYRALVQSGETRPVEALIDALEAEGVRALPVFVSSLKDAVSVGTLQAIFSEAAPDVVMNATGFAVSSPGADRQPTVLESTGAPVLQVIFSGSSRAQWETSPQGLMARDLAMNVALPEVDGRILARAVSFKAASIYDAKVEANIVGHEPLEGRVRFAADLAVNWAKLRRAEPAERRIAIVMANYPNRD…	1276	AAA25780.1	MHLLLAQKGTIADGNEAIDLGQTPADILFLSAADTELSSIAAAHGRRDGGLSLRIASLMSLMHPMSVDTYVERTARHAKLIVVRPLGGASYFRYLLEALHAAAVTHRFEIAVLPGDDKPDPGLEPFSTVAADDRQRLWAYFTEGGSDNAGLFLDYAAALVTGAEKPQPAKPLLKAGIWWPGAGVIGVSEWQSLVQGRMVAREGFEPPTVGICFYRALVQSGETRPVEALIDALEAEGVRALPVFVSSLKDAVSVGTLQAIFSEAAPDVVMNATGFAVSSPGADRQPTVLESTGAPVLQVIFSGSSRAQWETSPQGLMARDLAMNVALPEVDGRILARAVSFKAASIYDAKVEANIVGHEPLEGRVRFAADLAVNWANVRRAEPAERRIAIVMANYPNRD…	1275	99.687	0	2561
MBHDPP_01760	cobO	MSDETTVGGEAPAEKDDARHAMKMAKKKAAREKIMATKTDEKGLIIVNTGKGKGKSTAGFGMIFRHIAHGMPCAVVQFIKGAMATGERELIEKHFGDVCQFYTLGEGFTWETQDRARDVAMAEKAWEKAKELIRDERNSMVLLDEINIALRYDYIDVAEVVRFLKEEKPHMTHVVLTGRNAKEDLIEVADLVTEMELIKHPFRSGIKAQQGVEF	214	AAA25781.1	MSDETTVGGEAPAEKDDARHAMKMAKKKAAREKIMATKTDEKGLIIVNTGKGKGKSTAGFGMIFRHIAHGMPCAVVQFIKGAMATGERELIEKHFGDVCQFYTLGEGFTWETQDRARDVAMAEKAWEKAKELIRDERNSMVLLDEINIALRYDYIDVAEVVRFLKEEKPHMTHVVLTGRNAKEDLIEVADLVTEMELIKHPFRSGIKAQQGVEF	214	100	3.99e-160	438
MBHDPP_01759	-	MSQSWQFWALLSAAFAALTAVFAKVGVAQINSDFATLIRTVVILCVIAAIVAATGQWQKPSEIPGRTWLFLALSGLATGASWLAYFRALKLGDAARVAPLDKLSIVMVAIFGVLFLGEKLNLMNWLGVAFIAAGALLLAVF	141	AAA25782.1	MSQSWQFWALLSAAFAALTAVFAKVGVAQINSDFATLIRTVVILCVIAAIVAATGQWQKPSEIPGRTWLFLALSGLATGASWLAYFRALKLGDAARVAPLDKLSIVMVAIFGVLFLGEKLNLMNWLGVAFIAAGALLLAVF	141	100	6.95e-96	270
MBHDPP_01758	-	MSTTLPTILMLVVGLSTLALAILRRVQSGRSPVVLTYGDDAEGFAGRLFRLIVAALVIHLLAVAMLPASVDAALGRIPALDTPILHAVGLALMTLGGGLTMLSQWAMRHSWKIGIPEKQDAPLVTSGLYAFSRNPIYVGMVTALIGTVMAVPNVISVALALSAWISISYQIRMEETHLAKVFGDAYGAYCRRVRRWV	197	AAA25783.1	MSTTLPTILMLVVGLSTLALAILRRVQSGRSPVVLTYGDDAEGFAGRLFRLIVAALVIHLLAVAMLPASVDAALGRIPALDTPILHAVGLALMTLGGGLTMLSQWAMRHSWKIGIPEKQDAPLVTSGLYAFSRNPIYVGMVTALIGTVMAVPNVISVALALSAWISISYQIRMEETHLAKVFGDAYGAYCRRVRRWV	197	100	1.47e-141	390
MBHDPP_01757	-	MEAGVERKIMIDLENSALQFATRAHGEQKRKYDGRPYIVHPIAVAEIVRSVPHTPEMIAAALLHDTVEDTDATLLEIKEAFGPKVATLVAWLTDISTPFHGNRQVRKELDRQHLASAPAAAKTVKLADLIDNAIAIKAGDPNFWKVFGAEMKRLLEVLGDGDETLLAKARALAPE	175	AAA25784.1	MEAGVERKIMIDLENSALQFATRAHGEQKRKYDGRPYIVHPIAVAEIVRSVPHTPEMIAAALLHDTVEDTDATLLEIKEAFGPKVATLVAWLTDISTPFHGNRQVRKELDRQHLASAPAAAKTVKLADLIDNAIAIKAGDPNFWKVFGAEMKRLLEVLGDGDETLLAKARALAPE	175	100	7.05e-128	353
MBHDPP_01756	-	VQDLAFHLLAFLFVAAFIAGFIDSIAGGGGMITIPAMLIAGIPPLQTLGTNKLQGLFGSGSATLSYARRGHVNLKEQLPMALMSAAGAVLGALLATIVPGDVLKAILPFLLIAIALYFGLKPNMGDVDQHSRVTPFVFTLTLVPLIGFYDGVFGPGTGSFFMLGFVTLAGFGVLKATAHTKFLNFGSNVGAFGVFLFFGAVLWKVGLLMGLGQFLGAQVGSRYAMAKGAKIIKPLLVIVSIALAIRLLADPTHPLRIWLGH	261	AAA25785.1	MQDLAFHLLAFLFVAAFIAGFIDSIAGGGGMITIPAMLIAGIPPLQTLGTNKLQGLFGSGSATLSYARRGHVNLKEQLPMALMSAAGAVLGALLATIVPGDVLKAILPFLLIAIALYFGLKPNMGDVDQHSRVTPFVFTLTLVPLIGFYDGVFGPGTGSFFMLGFVTLAGFGVLKATAHTKFLNFGSNVGAFGVFLFFGAVLWKVGLLMGLGQFLGAQVGSRYAMAKGAKIIKPLLVIVSIALAIRLLADPTHPLRIWLGH	261	99.617	0	500
MBHDPP_01755	cobE	MPSGQHSAQTTKAGAGLVLGLGCERRTPAEEVIALAERALADAGVAPGDLRLVASLDARAEEPAILAAAQHFAVPAAFYDAATLEAEASRLANPSEIVFAYTGCHGVAEGAALVGAGREAVLIVQKIVSAHATAALAGPATLRAEKRIQAAEAV	154	AAA25772.1	MPSGQHSAQTTKAGAGLVLGLGCERRTPAEEVIALAERALADAGVAPGDLRLVASLDARAEEPAILAAAQHFAVPAAFYDAATLEAEASRLANPSEIVFAYTGCHGVAEGAALVGAGREAVLIVQKIVSAHATAALAGPATLRAEKRIQAAEAV	154	100	3.35e-105	295
MBHDPP_01754	cobA	MIDDLFAGLPALEKGSVWLVGAGPGDPGLLTLHAANALRQADVIVHDALVNEDCLKLARPGAVLEFAGKRGGKPSPKQRDISLRLVELARAGNRVLRLKGGDPFVFGRGGEEALTLVEHQVPFRIVPGITAGIGGLAYAGIPVTHREVNHAVTFLTGHDSSGLVPDRINWQGIASGSPVIVMYMAMKHIGAITANLIAGGRSPDEPVAFVCNAATPQQAVLETTLARAEADVAAAGLEPPAIVVVGEVVRLRAALDWIGALDGRKLAADPFANRILRNPA	280	AAA25773.1	MIDDLFAGLPALEKGSVWLVGAGPGDPGLLTLHAANALRQADVIVHDALVNEDCLKLARPGAVLEFAGKRGGKPSPKQRDISLRLVELARAGNRVLRLKGGDPFVFGRGGEEALTLVEHQVPFRIVPGITAGIGGLAYAGIPVTHREVNHAVTFLTGHDSSGLVPDRINWQGIASGSPVIVMYMAMKHIGAITANLIAGGRSPDEPVAFVCNAATPQQAVLETTLARAEADVAAAGLEPPAIVVVGEVVRLRAALDWIGALDGRKLAADPFANRILRNPA	280	100	0	555
MBHDPP_01753	cobB	MSGLLIAAPASGSGKTTVTLGLMRALKRRGVAIAPGKAGPDYIDPAFHAAATGEPCFNYDPWAMRPELLLANASHVASGGRTLIVEAMMGLHDGAADGSGTPADLAATLNLAVILVVDCARMSQSVAALVRGYADHRDDIRVVGVILNKVGSDRHEMMLRDALGKVRMPVFGVLRQDSALQLPERHLGLVQAGEHSALEGFIEAAAARVEAACDLDAIRLIATIFPQVPAAADAERLRPLGQRIAVARDIAFAFCYEHLLYGWRQGGAEISFFSPLADEGPDAAADAVYLPGGYPELHAGQLSAAARFRSGMHSAAERGARIFGECGGYMVLGEGLVAADGTRYDMLGLLPLVTSFAERRRHLGYRRVVPVDNAFFDGPMTAHEFHYATIVAEGAADRL…	434	AAA25774.1	MSGLLIAAPASGSGKTTVTLGLMRALKRRGVAIAPGKAGPDYIDPAFHAAATGEPCFNYDPWAMRPELLLANASHVASGGRTLIVEAMMGLHDGAADGSGTPADLAATLNLAVILVVDCARMSQSVAALVRGYADHRDDIRVVGVILNKVGSDRHEMMLRDALGKVRMPVFGVLRQDSALQLPERHLGLVQAGEHSALEGFIEAAAARVEAACDLDAIRLIATIFPQVPAAADAERLRPLGQRIAVARDIAFAFCYEHLLYGWRQGGAEISFFSPLADEGPDAAADAVYLPGGYPELHAGQLSAAARFRSGMHSAAERGARIFGECGGYMVLGEGLVAADGTRYDMLGLLPLVTSFAERRRHLGYRRVVPVDNAFFDGPMTAHEFHYATIVAEGAADRL…	434	100	0	861
MBHDPP_01752	cobC	MSAPIVHGGGITEAAARYGGRPEDWLDLSTGINPCPVALPAVPERAWHRLPDRQTVDDARSAAADYYRTNGVLPLPVPGTQSVIQLLPRLAPANRHVAIFGPTYGEYARVLEAAGFAVDRVADADALTAEHGLVIVVNPNNPTGRALAPAELLAIAARQKASGGLLLVDEAFGDLEPQLSVAGHASGQGNLIVFRSFGKFFGLAGLRLGFVVATEPVLASFADWLGPWAVSGPALTISKALMQGDTKAIAAGILERRAGLDAALDGAGLNRIGGTGLFVLVEHPRAALLQERLCEAHILTRKFDYAPTWLRVGLAPDAAGDRRLADALARMEL	333	AAA25775.1	MSAPIVHGGGITEAAARYGGRPEDWLDLSTGINPCPVALPAVPERAWHRLPDRQTVDDARSAAADYYRTNGVLPLPVPGTQSVIQLLPRLAPANRHVAIFGPTYGEYARVLEAAGFAVDRVADADALTAEHGLVIVVNPNNPTGRALAPAELLAIAARQKASGGLLLVDEAFGDLEPQLSVAGHASGQGNLIVFRSFGKFFGLAGLRLGFVVATEPVLASFADWLGPWAVSGPALTISKALMQGDTKAIAAGILERRAGLDAALDGAGLNRIGGTGLFVLVEHPRAALLQERLCEAHILTRKFDYAPTWLRVGLAPDAAGDRRLADALARMEL	333	100	0	657
MBHDPP_01751	cobD	VSETILLILALALVIDRVVGDPDWLWARVPHPVVFFGKAIGFFDARLNREDLEDSARKFRGVVAILLLLGISAWFGHLLHRLFAVLGPLGFLLEAVLVAVFLAQKSLADHVRRVAGGLRQGGLEGGRAAVSMIVGRDPKTLDEPAVCRAAIESLAENFSDGVVAPAFWYAVAGLPGLLAYKMLNTADSMIGHKSPKYLHFGWASARLDDLANLPAARLSILLISAGALIHRGASAAKDALTVALRDHGLHRSPNSGWPEAAMAGALDLQLAGPRIYGGVKVSEPMINGPGRAVATSEDIDAGIAVFYGACTVMAGFVLAIAMI	323	AAA25776.1	MSETILLILALALVIDRVVGDPDWLWARVPHPVVFFGKAIGFFDARLNREDLEDSARKFRGVVAILLLLGISAWFGHLLHRLFAVLGPLGFLLEAVLVAVFLAQKSLADHVRRVAGGLRQGGLEGGRAAVSMIVGRDPKTLDEPAVCRAAIESLAENFSDGVVAPAFWYAVAGLPGLLAYKMLNTADSMIGHKSPKYLHFGWASARLDDLANLPAARLSILLISAGALIHRGASAAKDALTVALRDHGLHRSPNSGWPEAAMAGALDLQLAGPRIYGGVKVSEPMINGPGRAVATSEDIDAGIAVFYGACTVMAGFVLAIAMI	323	99.69	0	634
